# Deciphering of *Gorilla gorilla gorilla* Immunoglobulin Loci in Multiple Genome Assemblies and Enrichment of IMGT Resources

**DOI:** 10.1101/2024.08.19.608532

**Authors:** Chahrazed Debbagh, Géraldine Folch, Joumana Jabado-Michaloud, Véronique Giudicelli, Sofia Kossida

## Abstract

Through the analysis of immunoglobulin genes at the IGH, IGK, and IGL loci from four *Gorilla gorilla gorilla* genome assemblies, IMGT^®^ provides an in-depth overview of these loci and their individual variations in a species closely related to humans. The similarity between gorilla and human IG gene organization allowed the assignment of gorilla IG gene names based on their human counterparts. This study revealed significant findings, including variability in the IGH locus, the presence of known and new copy number variations (CNVs), and the accurate estimation of IGHG genes. The IGK locus displayed remarkable homogeneity and lacked the gene duplication seen in humans, while the IGL locus showed a previously unconfirmed CNV in the J-C cluster. The curated data from these analyses, available on the IMGT website, enhance our understanding of gorilla immunogenetics and provide valuable insights into primate evolution.
