## Supplemental Table 1 for "Deciphering of *Gorilla gorilla gorilla* Immunoglobulin Loci in Multiple Genome Assemblies and Enrichment of IMGT Resources"

### Sheet: Feuil3
List of genes in the IGH locus from 5' to 3'
	CNV description			IGH alleles per assembly
Human IGH genes in IMGT	Human CNV position	Gorilla CNV position	Gorilla IGH genes in IMGT	Kamilah_GGO_v0 IGH alleles		Susie3 IGH alleles	NHGRI_mGorGor1-v1.1-0.2.freeze_mat IGH alleles	IMGT NHGRI_mGorGor1-v1.1-0.2.freeze_pat IGH alleles	Gorilla IGH allele	Closest human IGH allele	Best percentage of identity between gorilla and closest human IGH allele
IGHV(III)-82			IGHV(III)-82	IGHV(III)-82*01 P		IGHV(III)-82*01 P	IGHV(III)-82*01 P	IGHV(III)-82*01 P	IGHV(III)-82*01	IGHV(III)-82*01	97.880
IGHV7-81			IGHV7-81	IGHV7-81*01 ORF		IGHV7-81*01 ORF	IGHV7-81*01 ORF	IGHV7-81*01 ORF	IGHV7-81*01	IGHV7-81*01	95.946
IGHV4-80			IGHV4-80	IGHV4-80*01 F		IGHV4-80*02 F	IGHV4-80*03 F	IGHV4-80*01 F	IGHV4-80*01	IGHV4-80*03	96.958
IGHV3-79			IGHV3-79	IGHV3-79*01 P		IGHV3-79*02 P	IGHV3-79*01 P	IGHV3-79*03 P	IGHV3-79*02	IGHV3-79*02	96.296
IGHV(II)-78-1			IGHV(II)-78-1	IGHV(II)-78-1*01 P		IGHV(II)-78-1*01 P	IGHV(II)-78-1*01 P	IGHV(II)-78-1*01 P	IGHV(II)-78-1*01	IGHV(II)-78-1*02	99.273
IGHV5-78			IGHV5-78	IGHV5-78*01 P		IGHV5-78*01 P	IGHV5-78*01 P	IGHV5-78*01 P	IGHV5-78*01	IGHV5-78*01	96.599
IGHV7-77
IGHV(III)-76-1			IGHV(III)-76-1	IGHV(III)-76-1*01 P		IGHV(III)-76-1*01 P	IGHV(III)-76-1*02 P	IGHV(III)-76-1*01 P	IGHV(III)-76-1*01	IGHV(III)-76-1*01	98.258
IGHV3-76			IGHV3-76	IGHV3-76*01 P		IGHV3-76*02 P	IGHV3-76*02 P	IGHV3-76*02 P	IGHV3-76*01	IGHV3-76*01	95.205
IGHV3-75			IGHV3-75	IGHV3-75*01 P		IGHV3-75*02 P	IGHV3-75*03 P	IGHV3-75*01 P	IGHV3-75*01	IGHV3-75*01	99.032
IGHV(II)-74-1			IGHV(II)-74-1	IGHV(II)-74-1*01 P		IGHV(II)-74-1*02 P	IGHV(II)-74-1*03 P	IGHV(II)-74-1*01 P	IGHV(II)-74-1*02	IGHV(II)-74-1*01	98.907
IGHV3-74			IGHV3-74	IGHV3-74*01 F		IGHV3-74*01 F	IGHV3-74*01 F	IGHV3-74*01 F	IGHV3-74*01	IGHV3-74*02	97.959
IGHV3-73			IGHV3-73	IGHV3-73*01 F		IGHV3-73*01 F	IGHV3-73*02 F	IGHV3-73*02 F	IGHV3-73*02	IGHV3-73*01	98.986
IGHV3-72			IGHV3-72	IGHV3-72*01 F		IGHV3-72*02 ORF	IGHV3-72*02 ORF	IGHV3-72*03 F	IGHV3-72*03	IGHV3-72*01	98.299
IGHV3-71			IGHV3-71	IGHV3-71*01 F		IGHV3-71*01 F	IGHV3-71*01 F	IGHV3-71*01 F	IGHV3-71*01	IGHV3-71*04	95.695
IGHV2-70	CNV1-5prime	CNV1-5prime	IGHV2-70	IGHV2-70*01 F		IGHV2-70*02 P	IGHV2-70*01 F	IGHV2-70*01 F	IGHV2-70*01	IGHV2-70*15	97.010
IGHV1-69D			IGHV1-69D			IGHV1-69D*01 P			IGHV1-69D*01	IGHV1-69D*01	94.576
IGHV1-68D
IGHV(III)-67-4D	human CNV1	gorilla CNV1
IGHV(III)-67-3D
IGHV1-69-2
IGHV3-69-1
IGHV2-70D			IGHV2-70D			IGHV2-70D*01 P			IGHV2-70D*01	IGHV2-70D*14	94.352
IGHV1-69	CNV1-3prime	CNV1-3prime	IGHV1-69	IGHV1-69*01 F		IGHV1-69*02 P	IGHV1-69*03 F	IGHV1-69*03 F	IGHV1-69*01	IGHV1-69*13	98.311
IGHV1-68			IGHV1-68	IGHV1-68*01 P			IGHV1-68*02 P	IGHV1-68*03 P	IGHV1-68*03	IGHV1-68*04	97.973
IGHV(III)-67-4			IGHV(III)-67-4	IGHV(III)-67-4*01 P		IGHV(III)-67-4*02 P	IGHV(III)-67-4*03 P	IGHV(III)-67-4*03 P	IGHV(III)-67-4*01	IGHV(III)-67-4*04	99.658
IGHV(III)-67-3			IGHV(III)-67-3	IGHV(III)-67-3*01 P		IGHV(III)-67-3*02 P	IGHV(III)-67-3*03 P	IGHV(III)-67-3*01 P	IGHV(III)-67-3*02	IGHV(III)-67-3*03	98.545
IGHV(III)-67-2			IGHV(III)-67-2	IGHV(III)-67-2*01 P		IGHV(III)-67-2*01 P	IGHV(III)-67-2*02 P	IGHV(III)-67-2*01 P	IGHV(III)-67-2*01	IGHV(III)-67-2*01	96.970
IGHV(II)-67-1			IGHV(II)-67-1	IGHV(II)-67-1*01 P		IGHV(II)-67-1*01 P	IGHV(II)-67-1*02 P	IGHV(II)-67-1*01 P	IGHV(II)-67-1*01	IGHV(II)-67-1*01	98.561
SLC20A1P1 (GLVR1)			SLC20A1P1	SLC20A1P1		SLC20A1P1	SLC20A1P1	SLC20A1P1
IGHV1-67			IGHV1-67	IGHV1-67*01 P		IGHV1-67*02 P	IGHV1-67*03 P	IGHV1-67*04 P	IGHV1-67*01	IGHV1-67*01	97.000
			IGHV3-66D					IGHV3-66D*01 F
			IGHV(II)-65-1D					IGHV(II)-65-1D*01 P
		potential gorilla CNVp1	IGHV3-65D					IGHV3-65D*01 P
			IGHV3-64D					IGHV3-64D*01 F
			GOLGA4P3					GOLGA4P3
			IGHV3-63D					IGHV3-63D*01 P
			IGHV(II)-62-1D					IGHV(II)-62-1D*01 P
IGHV3-66			IGHV3-66	IGHV3-66*01 F		IGHV3-66*02 F	IGHV3-66*03 F	IGHV3-66*04 F	IGHV3-66*02	IGHV3-66*02	95.608
IGHV(II)-65-1			IGHV(II)-65-1	IGHV(II)-65-1*01 P		IGHV(II)-65-1*01 P	IGHV(II)-65-1*02 P	IGHV(II)-65-1*02 P	IGHV(II)-65-1*02	IGHV(II)-65-1*04	98.333
IGHV3-65			IGHV3-65	IGHV3-65*01 P		IGHV3-65*01 P	IGHV3-65*01 P	IGHV3-65*01 P	IGHV3-65*01	IGHV3-65*03	96.700
IGHV3-64			IGHV3-64	IGHV3-64*01 F		IGHV3-64*01 F	IGHV3-64*02 F	IGHV3-64*01 F	IGHV3-64*01	IGHV3-64*07	94.257
GOLGA4P3 (Golgin)			GOLGA4P3	GOLGA4P3		GOLGA4P3	GOLGA4P3	GOLGA4P3
IGHV3-63			IGHV3-63	IGHV3-63*01 P		IGHV3-63*01 P	IGHV3-63*01 P	IGHV3-63*02 P	IGHV3-63*01	IGHV3-63*02	98.658
IGHV(II)-62-1			IGHV(II)-62-1	IGHV(II)-62-1*01 P		IGHV(II)-62-1*01 P	IGHV(II)-62-1*01 P	IGHV(II)-62-1*01 P	IGHV(II)-62-1*01	IGHV(II)-62-1*02	99.267
IGHV3-62			IGHV3-62	IGHV3-62*01 F		IGHV3-62*02 P	IGHV3-62*03 F	IGHV3-62*02 P	IGHV3-62*01	IGHV3-62*06	97.297
IGHV4-61			IGHV4-61	IGHV4-61*01 F		IGHV4-61*02 F	IGHV4-61*03 F	IGHV4-61*02 F	IGHV4-61*01	IGHV4-61*02	98.662
			IGHV3-60-6			IGHV3-60-6*01 P
			IGHV4-60-5			IGHV4-60-5*01 P
		potential gorilla CNVp2	IGHV(II)-60-4			IGHV(II)-60-4*01 P		IGHV(II)-60-4*01 P
			IGHV3-60-3			IGHV3-60-3*01 P		IGHV3-60-3*02 P
			IGHV4-60-2			IGHV4-60-2*01 P		IGHV4-60-2*02 F
IGHV(II)-60-1			IGHV(II)-60-1	IGHV(II)-60-1*01 P		IGHV(II)-60-1*02 P	IGHV(II)-60-1*03 P	IGHV(II)-60-1*03 P	IGHV(II)-60-1*03	IGHV(II)-60-1*05	98.885
IGHV3-60			IGHV3-60	IGHV3-60*01 P		IGHV3-60*02 P	IGHV3-60*03 P	IGHV3-60*01 P	IGHV3-60*01	IGHV3-60*02	96.284
IGHV4-59			IGHV4-59	IGHV4-59*01 F		IGHV4-59*01 F	IGHV4-59*02 F	IGHV4-59*02 F	IGHV4-59*02	IGHV4-59*12	97.945
IGHV1-58			IGHV1-58	IGHV1-58*01 ORF		IGHV1-58*01 ORF	IGHV1-58*01 ORF	IGHV1-58*01 ORF	IGHV1-58*01	IGHV1-58*02	95.270
IGHV3-57			IGHV3-57	IGHV3-57*01 P		IGHV3-57*01 P	IGHV3-57*02 P	IGHV3-57*01 P	IGHV3-57*01	IGHV3-57*02	97.627
IGHV7-56			IGHV7-56	IGHV7-56*01 P		IGHV7-56*01 P	IGHV7-56*01 P	IGHV7-56*01 P	IGHV7-56*01	IGHV7-56*02	96.918
IGHV4-55			IGHV4-55	IGHV4-55*01 F		IGHV4-55*01 F	IGHV4-55*01 F	IGHV4-55*01 F	IGHV4-55*01	IGHV4-55*02	98.649
IGHV3-54			IGHV3-54	IGHV3-54*01 P		IGHV3-54*01 P	IGHV3-54*01 P	IGHV3-54*01 P	IGHV3-54*01	IGHV3-54*07	96.284
IGHV(II)-53-1			IGHV(II)-53-1	IGHV(II)-53-1*01 P		IGHV(II)-53-1*02 P	IGHV(II)-53-1*01 P	IGHV(II)-53-1*01 P	IGHV(II)-53-1*02	IGHV(II)-53-1*03	98.990
IGHV3-53			IGHV3-53	IGHV3-53*01 F		IGHV3-53*02 F	IGHV3-53*03 F	IGHV3-53*04 F	IGHV3-53*03	IGHV3-53*04	94.198
IGHV3-52			IGHV3-52	IGHV3-52*01 P		IGHV3-52*01 P	IGHV3-52*02 P	IGHV3-52*02 P	IGHV3-52*02	IGHV3-52*01	94.932
IGHV(II)-51-2			IGHV(II)-51-2	IGHV(II)-51-2*01 P		IGHV(II)-51-2*01 P	IGHV(II)-51-2*02 P	IGHV(II)-51-2*01 P	IGHV(II)-51-2*01	IGHV(II)-51-2*01	95.833
IGHV8-51-1			IGHV8-51-1	IGHV8-51-1*01 P		IGHV8-51-1*01 P	IGHV8-51-1*02 P	IGHV8-51-1*01 P	IGHV8-51-1*02	IGHV8-51-1*04	98.983
IGHV5-51			IGHV5-51	IGHV5-51*01 ORF		IGHV5-51*01 ORF	IGHV5-51*01 ORF	IGHV5-51*01 ORF	IGHV5-51*01	IGHV5-51*01	97.973
IGHV3-50			IGHV3-50	IGHV3-50*01 P		IGHV3-50*01 P	IGHV3-50*02 P	IGHV3-50*01 P	IGHV3-50*01	IGHV3-50*01	98.653
IGHV(II)-49-1			IGHV(II)-49-1	IGHV(II)-49-1*01 P		IGHV(II)-49-1*02 P	IGHV(II)-49-1*02 P	IGHV(II)-49-1*03 P	IGHV(II)-49-1*02	IGHV(II)-49-1*01	97.070
IGHV3-49			IGHV3-49	IGHV3-49*01 F		IGHV3-49*01 F	IGHV3-49*01 F	IGHV3-49*01 F	IGHV3-49*01	IGHV3-49*05	96.959
IGHV3-48			IGHV3-48	IGHV3-48*01 F		IGHV3-48*02 ORF	IGHV3-48*01 F	IGHV3-48*03 F	IGHV3-48*01	IGHV3-48*04	95.608
IGHV(III)-47-1			IGHV(III)-47-1	IGHV(III)-47-1*01 P		IGHV(III)-47-1*01 P	IGHV(III)-47-1*01 P	IGHV(III)-47-1*01 P	IGHV(III)-47-1*01	IGHV(III)-47-1*01	97.611
IGHV3-47			IGHV3-47	IGHV3-47*01 P		IGHV3-47*02 P	IGHV3-47*03 P	IGHV3-47*04 P	IGHV3-47*01	IGHV3-47*02	98.976
IGHV(II)-46-1			IGHV(II)-46-1	IGHV(II)-46-1*01 P		IGHV(II)-46-1*02 P	IGHV(II)-46-1*01 P	IGHV(II)-46-1*03 P	IGHV(II)-46-1*01	IGHV(II)-46-1*01	96.894
IGHV1-46			IGHV1-46	IGHV1-46*01 F		IGHV1-46*01 F	IGHV1-46*01 F	IGHV1-46*01 F	IGHV1-46*01	IGHV1-46*03	99.324
IGHV1-45			IGHV1-45	IGHV1-45*01 F		IGHV1-45*01 F	IGHV1-45*02 F	IGHV1-45*02 F	IGHV1-45*02	IGHV1-45*02	97.973
IGHV(II)-44-2			IGHV(II)-44-2	IGHV(II)-44-2*01 P		IGHV(II)-44-2*02 P	IGHV(II)-44-2*02 P	IGHV(II)-44-2*02 P	IGHV(II)-44-2*01	IGHV(II)-44-2*01	98.312
IGHV(IV)-44-1			IGHV(IV)-44-1	IGHV(IV)-44-1*01 P		IGHV(IV)-44-1*02 P	IGHV(IV)-44-1*02 P	IGHV(IV)-44-1*02 P	IGHV(IV)-44-1*01	IGHV(IV)-44-1*01	99.308
IGHV(III)-44			IGHV(III)-44	IGHV(III)-44*01 P		IGHV(III)-44*01 P	IGHV(III)-44*01 P	IGHV(III)-44*01 P	IGHV(III)-44*01	IGHV(III)-44*01	100.000
IGHV(II)-43-1			IGHV(II)-43-1	IGHV(II)-43-1*01 P		IGHV(II)-43-1*02 P	IGHV(II)-43-1*01 P	IGHV(II)-43-1*01 P	IGHV(II)-43-1*01	IGHV(II)-43-1*03	97.156
IGHV3-43			IGHV3-43	IGHV3-43*01 F		IGHV3-43*02 P	IGHV3-43*03 F	IGHV3-43*03 F	IGHV3-43*01	IGHV3-43*02	97.315
IGHV3-42			IGHV3-42	IGHV3-42*01 P			IGHV3-42*02 P	IGHV3-42*02 P	IGHV3-42*02	IGHV3-42*03	97.342
			IGHV3-41D	IGHV3-41D*01 F			IGHV3-41D*01 F	IGHV3-41D*01 F
			IGHV(II)-40-1D	IGHV(II)-40-1D*01 P			IGHV(II)-40-1D*01 P	IGHV(II)-40-1D*01 P
		potential gorilla CNVp3	IGHV7-40D	IGHV7-40D*01 P			IGHV7-40D*01 P	IGHV7-40D*01 P
			IGHV4-39D	IGHV4-39D*01 P			IGHV4-39D*02 F	IGHV4-39D*02 F
IGHV3-41			IGHV3-41	IGHV3-41*01 P					IGHV3-41*01	IGHV3-41*02	94.631
IGHV(II)-40-1			IGHV(II)-40-1	IGHV(II)-40-1*01 P					IGHV(II)-40-1*01	IGHV(II)-40-1*01	97.403
IGHV7-40			IGHV7-40	IGHV7-40*01 P					IGHV7-40*01	IGHV7-40*03	96.552
IGHV4-39	CNV2-5prime		IGHV4-39	IGHV4-39*01 F					IGHV4-39*01	IGHV4-39*07	97.993
IGHV1-38-4			IGHV1-38-4	IGHV1-38-4*01 P		IGHV1-38-4*01 P	IGHV1-38-4*01 P	IGHV1-38-4*01 P	IGHV1-38-4*01	IGHV1-38-4*01	98.311
IGHV(III)-38-1D	human CNV2
IGHV3-38-3
IGHV(III)-44D
IGHV(II)-43-1D
IGHV3-43D
IGHV3-42D
IGHV7-40D
IGHV4-38-2
IGHV(III)-38-1			IGHV(III)-38-1	IGHV(III)-38-1*01 P		IGHV(III)-38-1*01 P	IGHV(III)-38-1*01 P	IGHV(III)-38-1*01 P	IGHV(III)-38-1*01	IGHV(III)-38-1*02	98.936
IGHV3-38	CNV2-3prime		IGHV3-38	IGHV3-38*01 F		IGHV3-38*01 F	IGHV3-38*02 F	IGHV3-38*02 F	IGHV3-38*01	IGHV3-38*03	95.470
IGHV3-37			IGHV3-37	IGHV3-37*01 P		IGHV3-37*02 P	IGHV3-37*03 P	IGHV3-37*03 P	IGHV3-37*01	IGHV3-37*02	97.959
IGHV3-36			IGHV3-36	IGHV3-36*01 P		IGHV3-36*02 P	IGHV3-36*02 P	IGHV3-36*02 P	IGHV3-36*01	IGHV3-36*02	97.342
IGHV3-35			IGHV3-35	IGHV3-35*01 P		IGHV3-35*02 P	IGHV3-35*03 ORF	IGHV3-35*03 ORF	IGHV3-35*03	IGHV3-35*01	97.324
IGHV7-34-1			IGHV7-34-1	IGHV7-34-1*01 P		IGHV7-34-1*01 P	IGHV7-34-1*02 P	IGHV7-34-1*02 P	IGHV7-34-1*02	IGHV7-34-1*01	98.294
IGHV4-34	CNV3-5prime	CNV3-5prime	IGHV4-34	IGHV4-34*01 F		IGHV4-34*01 F	IGHV4-34*02 F	IGHV4-34*03 F	IGHV4-34*01	IGHV4-34*01	95.904
IGHV3-33-2	human CNV3	gorilla CNV3	IGHV3-33-2	IGHV3-33-2*01 P		IGHV3-33-2*02 P	IGHV3-33-2*03 P	IGHV3-33-2*03 P	IGHV3-33-2*01	IGHV3-33-2*01	95.973
IGHV(II)-33-1			IGHV(II)-33-1	IGHV(II)-33-1*01 P		IGHV(II)-33-1*02 P	IGHV(II)-33-1*03 P	IGHV(II)-33-1*03 P	IGHV(II)-33-1*01	IGHV(II)-33-1*02	97.010
IGHV3-33			IGHV3-33	IGHV3-33*01 F		IGHV3-33*02 F			IGHV3-33*02	IGHV3-33*08	97.966
GOLGA4P1 (Golgin)			GOLGA4P1	GOLGA4P1		GOLGA4P1
IGHV3-32			IGHV3-32	IGHV3-32*01 P		IGHV3-32*02 P			IGHV3-32*01	IGHV3-32*02	97.651
IGHV(II)-31-1			IGHV(II)-31-1	IGHV(II)-31-1*01 P		IGHV(II)-31-1*02 P			IGHV(II)-31-1*02	IGHV(II)-31-1*02	96.680
IGHV4-31			IGHV4-31	IGHV4-31*01 F					IGHV4-31*01	IGHV4-31*11	92.308
IGHV3-30-52			IGHV3-30-52	IGHV3-30-52*01 P					IGHV3-30-52*01	IGHV3-30-52*01	90.541
IGHV(II)-30-51			IGHV(II)-30-51	IGHV(II)-30-51*01 P					IGHV(II)-30-51*01	IGHV(II)-30-51*03	97.010
IGHV3-30-5			IGHV3-30-5	IGHV3-30-5*01 F					IGHV3-30-5*01	IGHV3-30-5*03	96.284
IGHV3-30-42			IGHV3-30-42	IGHV3-30-42*01 P					IGHV3-30-42*01	IGHV3-30-42*03	97.980
IGHV(II)-30-41			IGHV(II)-30-41						IGHV(II)-30-41*01	IGHV(II)-30-41*03	95.312
IGHV4-30-4			IGHV4-30-4	IGHV4-30-4*01 F		IGHV4-30-4*02 P			IGHV4-30-4*02	IGHV4-30-4*09	94.295
IGHV3-30-33			IGHV3-30-33	IGHV3-30-33*01 P		IGHV3-30-33*02 P			IGHV3-30-33*01	IGHV3-30-33*02	92.905
IGHV(II)-30-32			IGHV(II)-30-32	IGHV(II)-30-32*01 P		IGHV(II)-30-32*02 P			IGHV(II)-30-32*01	IGHV(II)-30-32*01	96.678
IGHV3-30-3			IGHV3-30-3	IGHV3-30-3*01 F		IGHV3-30-3*02 F			IGHV3-30-3*01	IGHV3-30-3*03	95.608
IGHV3-30-22			IGHV3-30-22	IGHV3-30-22*01 P		IGHV3-30-22*02 P			IGHV3-30-22*02	IGHV3-30-22*01	97.987
IGHV(II)-30-21			IGHV(II)-30-21	IGHV(II)-30-21*01 P		IGHV(II)-30-21*02 P			IGHV(II)-30-21*01	IGHV(II)-30-21*01	97.656
IGHV4-30-2			IGHV4-30-2	IGHV4-30-2*01 F		IGHV4-30-2*02 P			IGHV4-30-2*01	IGHV4-30-2*07	96.309
IGHV4-30-1
IGHV3-30-2			IGHV3-30-2	IGHV3-30-2*01 P		IGHV3-30-2*02 P			IGHV3-30-2*01	IGHV3-30-2*03	91.216
IGHV(II)-30-1			IGHV(II)-30-1	IGHV(II)-30-1*01 P		IGHV(II)-30-1*02 P			IGHV(II)-30-1*01	IGHV(II)-30-1*02	97.010
IGHV3-30			IGHV3-30	IGHV3-30*01 F		IGHV3-30*02 P	IGHV3-30*03 F	IGHV3-30*03 F	IGHV3-30*01	IGHV3-30*18	97.297
GOLGA4P2 (Golgin)			GOLGA4P2	GOLGA4P2		GOLGA4P2	GOLGA4P2	GOLGA4P2
IGHV3-29			IGHV3-29	IGHV3-29*01 P		IGHV3-29*02 P	IGHV3-29*03 P	IGHV3-29*03 P	IGHV3-29*03	IGHV3-29*01	98.316
IGHV(II)-28-1		CNV3-3prime	IGHV(II)-28-1	IGHV(II)-28-1*01 P		IGHV(II)-28-1*02 P	IGHV(II)-28-1*03 P	IGHV(II)-28-1*03 P	IGHV(II)-28-1*03	IGHV(II)-28-1*02	98.291
IGHV4-28	CNV3-3prime
IGHV7-27
IGHV(II)-26-2
IGHV(III)-26-1
IGHV2-26			IGHV2-26	IGHV2-26*01 F		IGHV2-26*01 F	IGHV2-26*01 F	IGHV2-26*01 F	IGHV2-26*01	IGHV2-26*04	99.668
IGHV(III)-25-1			IGHV(III)-25-1	IGHV(III)-25-1*01 P		IGHV(III)-25-1*02 P	IGHV(III)-25-1*01 P	IGHV(III)-25-1*02 P	IGHV(III)-25-1*02	IGHV(III)-25-1*05	100.000
IGHV3-25			IGHV3-25	IGHV3-25*01 P		IGHV3-25*02 P	IGHV3-25*01 P	IGHV3-25*03 P	IGHV3-25*03	IGHV3-25*03	98.986
IGHV1-24	CNV4-5prime		IGHV1-24	IGHV1-24*01 P		IGHV1-24*02 P	IGHV1-24*02 P	IGHV1-24*02 P	IGHV1-24*02	IGHV1-24*01	98.644
IGHV3-23D	human CNV4
IGHV(III)-22-2D
IGHV(II)-22-1D
IGHV3-23	CNV4-3prime		IGHV3-23	IGHV3-23*01 F		IGHV3-23*01 F	IGHV3-23*01 F	IGHV3-23*01 F	IGHV3-23*01	IGHV3-23*04	95.608
IGHV(III)-22-2			IGHV(III)-22-2			IGHV(III)-22-2*01 P	IGHV(III)-22-2*01 P	IGHV(III)-22-2*01 P	IGHV(III)-22-2*01	IGHV(III)-22-2*01	88.460
IGHV(II)-22-1			IGHV(II)-22-1	IGHV(II)-22-1*01 P		IGHV(II)-22-1*01 P	IGHV(II)-22-1*01 P	IGHV(II)-22-1*01 P	IGHV(II)-22-1*01	IGHV(II)-22-1*01	96.296
IGHV3-22			IGHV3-22	IGHV3-22*01 F		IGHV3-22*01 F	IGHV3-22*02 F	IGHV3-22*01 F	IGHV3-22*01	IGHV3-22*02	94.059
IGHV3-21			IGHV3-21	IGHV3-21*01 F		IGHV3-21*02 F	IGHV3-21*01 F	IGHV3-21*01 F	IGHV3-21*01	IGHV3-21*05	96.959
IGHV(II)-20-1			IGHV(II)-20-1	IGHV(II)-20-1*01 P		IGHV(II)-20-1*02 P	IGHV(II)-20-1*03 P	IGHV(II)-20-1*01 P	IGHV(II)-20-1*03	IGHV(II)-20-1*01	98.008
IGHV3-20			IGHV3-20	IGHV3-20*01 F		IGHV3-20*02 P	IGHV3-20*03 F	IGHV3-20*04 F	IGHV3-20*03	IGHV3-20*04	97.635
IGHV3-19			IGHV3-19	IGHV3-19*01 P		IGHV3-19*02 P	IGHV3-19*03 P	IGHV3-19*04 P	IGHV3-19*04	IGHV3-19*02	96.333
IGHV1-18			IGHV1-18			IGHV1-18*01 P	IGHV1-18*02 F		IGHV1-18*02	IGHV1-18*01	97.635
SLC20A1P2		potential gorilla CNVp4	SLC20A1P2			SLC20A1P2	SLC20A1P2
IGHV1-17			IGHV1-17			IGHV1-17*01 P	IGHV1-17*02 P		IGHV1-17*01	IGHV1-17*02	97.288
IGHV(III)-16-1			IGHV(III)-16-1			IGHV(III)-16-1*01 P	IGHV(III)-16-1*02 P		IGHV(III)-16-1*02	IGHV(III)-16-1*03	97.973
IGHV3-16			IGHV3-16			IGHV3-16*01 P	IGHV3-16*02 P		IGHD3-16*02	IGHD3-16*02	97.297
IGHV(II)-15-1			IGHV(II)-15-1	IGHV(II)-15-1*01 P		IGHV(II)-15-1*02 P	IGHV(II)-15-1*01 P	IGHV(II)-15-1*01 P	IGHV(II)-15-1*01	IGHV(II)-15-1*02	98.155
IGHV3-15			IGHV3-15	IGHV3-15*01 F		IGHV3-15*02 P	IGHV3-15*03 F	IGHV3-15*03 F	IGHV3-15*01	IGHV3-15*01	98.344
IGHV1-14			IGHV1-14	IGHV1-14*01 P		IGHV1-14*02 P	IGHV1-14*03 P	IGHV1-14*03 P	IGHV1-14*01	IGHV1-14*02	95.254
IGHV(III)-13-1			IGHV(III)-13-1	IGHV(III)-13-1*01 P		IGHV(III)-13-1*02 P	IGHV(III)-13-1*01 P	IGHV(III)-13-1*01 P	IGHV(III)-13-1*01	IGHV(III)-13-1*02	98.958
IGHV3-13			IGHV3-13	IGHV3-13*01 F		IGHV3-13*02 P	IGHV3-13*03 F	IGHV3-13*01 F	IGHV3-13*01	IGHV3-13*06	97.270
IGHV(II)-12-1			IGHV(II)-12-1	IGHV(II)-12-1*01 P		IGHV(II)-12-1*02 P	IGHV(II)-12-1*01 P	IGHV(II)-12-1*02 P	IGHV(II)-12-1*01	IGHV(II)-12-1*01	95.402
IGHV1-12			IGHV1-12	IGHV1-12*01 P		IGHV1-12*02 P	IGHV1-12*03 P	IGHV1-12*01 P	IGHV1-12*02	IGHV1-12*04	94.805
IGHV(III)-11-1			IGHV(III)-11-1	IGHV(III)-11-1*01 P		IGHV(III)-11-1*02 P	IGHV(III)-11-1*03 P	IGHV(III)-11-1*02 P	IGHV(III)-11-1*01	IGHV(III)-11-1*04	97.073
IGHV3-11	CNV5-5prime		IGHV3-11	IGHV3-11*01 F		IGHV3-11*02 F	IGHV3-11*03 F	IGHV3-11*01 F	IGHV3-11*01	IGHV3-11*04	96.271
IGHV2-10	human CNV5		IGHV2-10	IGHV2-10*01 P		IGHV2-10*01 P	IGHV2-10*02 P	IGHV2-10*01 P	IGHV2-10*01	IGHV2-10*01	98.339
IGHV3-9			IGHV3-9	IGHV3-9*01 F		IGHV3-9*02 P	IGHV3-9*02 P	IGHV3-9*02 P	IGHV3-9*02	IGHV3-9*01	97.315
IGHV1-8			IGHV1-8	IGHV1-8*01 F		IGHV1-8*02 P	IGHV1-8*03 F	IGHV1-8*01 F	IGHV1-8*03	IGHV1-8*02	98.311
IGHV5-10-1
IGHV(III)-10-2
IGHV3-64D
IGHV3-7-2
IGHV(II)-7-1
IGHV3-7	CNV5-3prime		IGHV3-7	IGHV3-7*01 F		IGHV3-7*02 P	IGHV3-7*03 F	IGHV3-7*03 F	IGHV3-7*03	IGHV3-7*03	97.635
IGHV3-6
IGHV(III)-5-2			IGHV(III)-5-2	IGHV(III)-5-2*01 P		IGHV(III)-5-2*01 P	IGHV(III)-5-2*01 P	IGHV(III)-5-2*01 P	IGHV(III)-5-2*01	IGHV(III)-5-2*01	98.467
IGHV(III)-5-1			IGHV(III)-5-1	IGHV(III)-5-1*01 P		IGHV(III)-5-1*01 P	IGHV(III)-5-1*02 P	IGHV(III)-5-1*01 P	IGHV(III)-5-1*01	IGHV(III)-5-1*01	100.000
IGHV2-5	CNV6-5prime	CNV6-5prime	IGHV2-5	IGHV2-5*01 ORF		IGHV2-5*01 ORF	IGHV2-5*01 ORF	IGHV2-5*01 ORF	IGHV2-5*01	IGHV2-5*02	97.674
	human CNV6	gorilla CNV6	IGHV(II)-4-2	IGHV(II)-4-2*01 P		IGHV(II)-4-2*01 P	IGHV(II)-4-2*02 P	IGHV(II)-4-2*03 P
IGHV7-4-1			IGHV7-4-1	IGHV7-4-1*01 F		IGHV7-4-1*02 P	IGHV7-4-1*03 F	IGHV7-4-1*04 F	IGHV7-4-1*04	IGHV7-4-1*02	98.649
IGHV(II)-4-8			IGHV(II)-4-8			IGHV(II)-4-8*01 P	IGHV(II)-4-8*02 P		IGHV(II)-4-8*02	IGHV(II)-4-2*01	98.310
			IGHV(II)-4-7			IGHV(II)-4-7*01 P	IGHV(II)-4-7*02 P
			IGHV4-4-6			IGHV4-4-6*01 ORF	IGHV4-4-6*02 F
			IGHV7-4-5			IGHV7-4-5*01 F	IGHV7-4-5*02 F
			IGHV(II)-4-4	IGHV(II)-4-4*01 P		IGHV(II)-4-4*02 P	IGHV(II)-4-4*03 P	IGHV(II)-4-4*01 P
			IGHV(II)-4-3	IGHV(II)-4-3*01 P		IGHV(II)-4-3*01 P		IGHV(II)-4-3*01 P
IGHV4-4	CNV6-3prime		IGHV4-4	IGHV4-4*01 F		IGHV4-4*01 F		IGHV4-4*02 F	IGHV4-4*01	IGHV4-4*02	95.918
IGHV1-3		CNV6-3prime	IGHV1-3	IGHV1-3*01 F		IGHV1-3*02 F	IGHV1-3*03 P	IGHV1-3*04 F	IGHV1-3*03	IGHV1-3*04	98.644
IGHV(III)-2-1			IGHV(III)-2-1	IGHV(III)-2-1*01 P		IGHV(III)-2-1*02 P	IGHV(III)-2-1*01 P	IGHV(III)-2-1*02 P	IGHV(III)-2-1*01	IGHV(III)-2-1*02	97.945
IGHV1-2			IGHV1-2	IGHV1-2*01 F		IGHV1-2*01 F	IGHV1-2*01 F	IGHV1-2*01 F	IGHV1-2*01	IGHV1-2*02	97.973
RPS8P1 (S8]			RPS8P1	RPS8P1		RPS8P1	RPS8P1	RPS8P1
ADAM6 (MDC)			ADAM6	ADAM6		ADAM6	ADAM6	ADAM6
IGHV(II)-1-1			IGHV(II)-1-1	IGHV(II)-1-1*01 P		IGHV(II)-1-1*02 P	IGHV(II)-1-1*01 P	IGHV(II)-1-1*01 P	IGHV(II)-1-1*01	IGHV(II)-1-1*01	98.729
IGHV6-1			IGHV6-1	IGHV6-1*01 F		IGHV6-1*01 F	IGHV6-1*02 F	IGHV6-1*01 F	IGHV6-1*02	IGHV6-1*01	99.344
FAM30A (KIAA0125)			KIAA0125	KIAA0125		KIAA0125	KIAA0125	KIAA0125
IGHD1-1			IGHD1-1	IGHD1-1*01 F		IGHD1-1*01 F	IGHD1-1*01 F	IGHD1-1*01 F	IGHD1-1*01	IGHD1-1*01	93.150
IGHD2-2			IGHD2-2	IGHD2-2*01 F		IGHD2-2*01 F	IGHD2-2*02 F	IGHD2-2*01 F	IGHD2-2*01	IGHD2-2*01	96.552
IGHD3-3			IGHD3-3	IGHD3-3*01 F		IGHD3-3*01 F	IGHD3-3*01 F	IGHD3-3*01 F	IGHD3-3*01	IGHD3-3*02	95.402
IGHD4-4			IGHD4-4	IGHD4-4*01 ORF		IGHD4-4*01 ORF	IGHD4-4*01 ORF	IGHD4-4*01 ORF	IGHD4-4*01	IGHD4-4*01	91.667
IGHD5-5			IGHD5-5	IGHD5-5*01 ORF		IGHD5-5*01 ORF	IGHD5-5*02 ORF	IGHD5-5*01 ORF	IGHD5-5*02	IGHD5-5*01	87.340
			IGHD6-5-1			IGHD6-5-1*01 P	IGHD6-5-1*01 P	IGHD6-5-1*01 P
			IGHD1-5-2			IGHD1-5-2*01 ORF	IGHD1-5-2*02 F	IGHD1-5-2*01 ORF
			IGHD2-5-3			IGHD2-5-3*01 F	IGHD2-5-3*01 F	IGHD2-5-3*01 F
			IGHD3-5-4			IGHD3-5-4*01 F	IGHD3-5-4*01 F	IGHD3-5-4*01 F
			IGHD4-5-5			IGHD4-5-5*01 ORF	IGHD4-5-5*02 ORF	IGHD4-5-5*02 ORF
			IGHD5-5-6			IGHD5-5-6*01 F	IGHD5-5-6*02 F	IGHD5-5-6*02 F
IGHD6-6			IGHD6-6			IGHD6-6*01 F	IGHD6-6*01 F	IGHD6-6*01 F	IGHD6-6*01	IGHD6-6*01	95.890
IGHD1-7			IGHD1-7			IGHD1-7*01 F	IGHD1-7*01 F	IGHD1-7*01 F	IGHD1-7*01	IGHD1-7*01	95.833
IGHD2-8			IGHD2-8			IGHD2-8*01 F	IGHD2-8*01 F	IGHD2-8*01 F	IGHD2-8*01	IGHD2-8*02	100.000
IGHD3-9
IGHD3-10			IGHD3-10			IGHD3-10*01 F	IGHD3-10*02 F	IGHD3-10*01 F	IGHD3-10*02	IGHD3-10*01	90.909
IGHD4-11			IGHD4-11			IGHD4-11*01 ORF	IGHD4-11*01 ORF	IGHD4-11*01 ORF	IGHD4-11*01	IGHD4-11*01	94.444
IGHD5-12			IGHD5-12			IGHD5-12*01 F	IGHD5-12*01 F	IGHD5-12*01 F	IGHD5-12*01	IGHD5-12*01	96.203
IGHD6-13			IGHD6-13			IGHD6-13*01 F	IGHD6-13*01 F	IGHD6-13*01 F	IGHD6-13*01	IGHD6-13*01	100.000
IGHD1-14			IGHD1-14			IGHD1-14*01 ORF	IGHD1-14*01 ORF	IGHD1-14*01 ORF	IGHD1-14*01	IGHD1-14*01	97.260
IGHD2-15			IGHD2-15	IGHD2-15*01 F		IGHD2-15*01 F	IGHD2-15*01 F	IGHD2-15*01 F	IGHD2-15*01	IGHD2-15*01	97.701
IGHD3-16			IGHD3-16	IGHD3-16*01 F		IGHD3-16*02 F	IGHD3-16*02 F	IGHD3-16*02 F	IGHD3-16*01	IGHD3-16*02	96.774
IGHD4-17			IGHD4-17	IGHD4-17*01 F		IGHD4-17*01 F	IGHD4-17*01 F	IGHD4-17*01 F	IGHD4-17*01	IGHD4-17*01	98.611
IGHD5-18			IGHD5-18	IGHD5-18*01 F		IGHD5-18*02 F	IGHD5-18*02 F	IGHD5-18*02 F	IGHD5-18*02	IGHD5-18*02	96.203
IGHD6-19			IGHD6-19	IGHD6-19*01 F		IGHD6-19*01 F	IGHD6-19*01 F	IGHD6-19*01 F	IGHD6-19*01	IGHD6-19*01	97.403
IGHD1-20			IGHD1-20	IGHD1-20*01 F		IGHD1-20*01 F	IGHD1-20*01 F	IGHD1-20*01 F	IGHD1-20*01	IGHD1-20*01	97.222
IGHD2-21			IGHD2-21	IGHD2-21*01 F		IGHD2-21*01 F	IGHD2-21*01 F	IGHD2-21*01 F	IGHD2-21*01	IGHD2-21*01	91.667
IGHD3-22			IGHD3-22	IGHD3-22*01 F		IGHD3-22*02 F	IGHD3-22*01 F	IGHD3-22*02 F	IGHD3-22*01	IGHD3-22*01	95.402
IGHD4-23			IGHD4-23	IGHD4-23*01 ORF		IGHD4-23*02 ORF	IGHD4-23*03 ORF	IGHD4-23*02 ORF	IGHD4-23*02	IGHD4-23*01	97.333
IGHD5-24			IGHD5-24	IGHD5-24*01 ORF		IGHD5-24*01 ORF	IGHD5-24*01 ORF	IGHD5-24*01 ORF	IGHD5-24*01	IGHD5-24*01	98.684
IGHD6-25			IGHD6-25	IGHD6-25*01 F		IGHD6-25*01 F	IGHD6-25*01 F	IGHD6-25*01 F	IGHD6-25*01	IGHD6-25*01	97.297
IGHD1-26			IGHD1-26	IGHD1-26*01 ORF		IGHD1-26*01 ORF	IGHD1-26*01 ORF	IGHD1-26*01 ORF	IGHD1-26*01	IGHD1-26*01	96.053
IGHJ1P			IGHJ1P	IGHJ1P*01 P		IGHJ1P*02 P	IGHJ1P*01 P	IGHJ1P*01 P	IGHJ1P*01	IGHJ1P*02	100.000
IGHD7-27			IGHD7-27	IGHD7-27*01 F		IGHD7-27*01 F	IGHD7-27*01 F	IGHD7-27*01 F	IGHD7-27*01	IGHD7-27*01	98.462
IGHJ1			IGHJ1	IGHJ1*01 F		IGHJ1*01 F	IGHJ1*01 F	IGHJ1*01 F	IGHJ1*01	IGHJ1*01	100.000
IGHJ2		potential gorilla CNVp5	IGHJ2			IGHJ2*01 P	IGHJ2*02 ORF	IGHJ2*02 ORF	IGHJ2*02	IGHJ2*01	98.113
IGHJ2P			IGHJ2P	IGHJ2P*01 ORF		IGHJ2P*02 ORF	IGHJ2P*01 ORF	IGHJ2P*02 ORF	IGHJ2P*01	IGHJ2P*02	96.296
IGHJ3			IGHJ3	IGHJ3*01 F		IGHJ3*02 F	IGHJ3*01 F	IGHJ3*02 F	IGHJ3*01	IGHJ3*02	100.000
IGHJ4			IGHJ4	IGHJ4*01 F		IGHJ4*02 F	IGHJ4*01 F	IGHJ4*02 F	IGHJ4*01	IGHJ4*02	100.000
IGHJ5			IGHJ5	IGHJ5*01 F		IGHJ5*01 F	IGHJ5*01 F	IGHJ5*01 F	IGHJ5*01	IGHJ5*02	100.000
IGHJ3P			IGHJ3P	IGHJ3P*01 P		IGHJ3P*02 P	IGHJ3P*01 P	IGHJ3P*01 P	IGHJ3P*01	IGHJ3P*02	98.000
IGHJ6			IGHJ6	IGHJ6*01 F		IGHJ6*02 F	IGHJ6*01 F	IGHJ6*02 F	IGHJ6*01	IGHJ6*03	100.000
IGHM			IGHM	IGHM*01 F		IGHM*01 F	IGHM*01 F	IGHM*01 F	IGHM*01	IGHM*08	99.227
IGHD	CNV7-5prime	CNV7-5prime	IGHD	IGHD*01 F		IGHD*02 F	IGHD*03 F	IGHD*04 F	IGHD*04	IGHD*05	98.206
IGHG3	human CNV7	gorilla CNV7
			IGHG3A	IGHG3A*01 P		IGHG3A*02 P	IGHG3A*03 P	IGHG3A*04 P
			IGHG3B			IGHG3B*01 P	IGHG3B*02 F	IGHG3B*03 F
			IGHG3C			IGHG3C*01 P	IGHG3C*02 F	IGHG3C*02 F
IGHG1			IGHG1	IGHG1*02 P		IGHG1*03 F	IGHG1*03 F	IGHG1*03 F	IGHG1*03	IGHG1*09	98.720
IGHEP1			IGHEP1			IGHEP1*01 P	IGHEP1*02 P	IGHEP1*02 P	IGHEP1*06	IGHEP1*02	98.393
IGHA1			IGHA1			IGHA1*03 P	IGHA1*04 F	IGHA1*04 F	IGHA1*03	IGHA1*04	98.420
IGHGP			IGHGP			IGHGP*02 P	IGHGP*03 F	IGHGP*04 F	IGHGP*04	IGHGP*08	97.572
IGHG2			IGHG2				IGHG2*02 F	IGHG2*03 F	IGHG2*02	IGHG2*09	98.054
IGHG4A
IGHG4			IGHG4				IGHG4*02 F	IGHG4*02 F	IGHG4*02	IGHG4*04	97.759
IGHE			IGHE				IGHE*02 F	IGHE*02 F	IGHE*02	IGHE*07	98.582
IGHA2	CNV7-3prime	CNV7-3prime	IGHA2				IGHA2*02 F	IGHA2*03 F	IGHA2*02	IGHA2*03	96.863
		Commentaries of supplementary table 1:
		The identity percentages were obtained by sequence alignment of V-REGION, D-GENE-UNIT, J-REGION, and each C-EXON using BLAST+ 2.15.0 from NCBI.
		All underlined genes in yellow are human genes absent in gorilla IGH locus:
		The IGHV7-77 is not sequenced and has not be annotated in IMGT Homo sapiens reference sequences (Lefranc and Lefranc, 2001), this gene was not detected in Gorilla gorilla gorilla IGH locus.
		The human CNV4 of human was not identified in the gorilla IGH locus. Other human CNVs are shared with at least one of the four annotated gorilla assemblies.
		The human IGHV4-28 gene, which delimits the human CNV3 is missing in all four gorilla assemblies.
		All underlined genes in green are additional genes present in gorilla locus compared to human:
		The initial potential gorilla CNV (CNVp1) was exclusively found and annotated in the NHGRI_mGorGor1-v1.1-0.2.freeze_pat assembly (version .1), in contrast to other assemblies. The second version (NHGRI_mGorGor1-v2.0_pat) of this assembly available on NCBI retains the same CNV.
		Genes from IGHD5-5 to IGHD2-15 are missing in Kamilah_GGO_v0 due to a big gap (20 Kb) in this region.
		All IGHC sequences were considered as new alleles for Gorilla gorilla gorilla. As IGHC alleles were already described for Gorilla gorilla species, new allele numbers were assigned to Gorilla gorilla gorilla IGHC alleles.
