## Supplemental Table 2 for "Deciphering of *Gorilla gorilla gorilla* Immunoglobulin Loci in Multiple Genome Assemblies and Enrichment of IMGT Resources"

### Sheet: Feuil1
List of genes in the IGK locus from 5' to 3'
	CNV description			IGK alleles per assembly
Human IGK genes in IMGT	Human CNV position	Gorilla CNV position	Gorilla IGK genes in IMGT	Kamilah_GGO_v0 IGK alleles		Susie3 IGK alleles	NHGRI_mGorGor1-v1.1-0.2.freeze_mat IGK alleles	IMGT NHGRI_mGorGor1-v1.1-0.2.freeze_pat IGK alleles	Gorilla IGK allele	Closest human IGK allele	Best percentage of identity between gorilla and closest human IGK allele
			PAX8	PAX8	PAX8	PAX8	PAX8
			IGKV1-49	IGKV1-49*01 F	IGKV1-49*02 F	IGKV1-49*01 F	IGKV1-49*03 F
			IGKV3-48	IGKV3-48*01 P	IGKV3-48*02 P	IGKV3-48*02 P	IGKV3-48*02 P
			IGKV2-47	IGKV2-47*01 P	IGKV2-47*01 P	IGKV2-47*01 P	IGKV2-47*01 P
			IGKV2-46	IGKV2-46*01 ORF	IGKV2-46*01 ORF	IGKV2-46*01 ORF	IGKV2-46*01 ORF
			IGKV2-45	IGKV2-45*01 F	IGKV2-45*02 P	IGKV2-45*02 P	IGKV2-45*02 P
			IGKV1-44	IGKV1-44*01 ORF	IGKV1-44*02 P	IGKV1-44*01 ORF	IGKV1-44*01 ORF
IGKV3D-7
IGKV1D-8	human CNV1
IGKV1D-43
IGKV1D-42
IGKV2D-10
IGKV3D-11
IGKV1D-12
IGKV1D-13
IGKV2D-14
IGKV3D-15
IGKV1D-16
IGKV1D-17
IGKV6D-41
IGKV2D-18
IGKV2D-19
IGKV3D-20
IGKV6D-21
IGKV1D-22
IGKV2D-23
IGKV2D-24
IGKV3D-25
IGKV2D-26
IGKV1D-27
IGKV2D-28
IGKV2D-29
IGKV2D-30
IGKV3D-31
IGKV1D-32
IGKV1D-33
IGKV3D-34
IGKV1D-35
IGKV2D-36
IGKV1D-37
IGKV2D-38
IGKV1D-39
IGKV2D-40
IGKV2-40			IGKV2-40	IGKV2-40*01 P	IGKV2-40*02 F	IGKV2-40*02 F	IGKV2-40*03 F		IGKV2-40*02	IGKV2D-40*01	96.370
IGKV1-39			IGKV1-39	IGKV1-39*01 F	IGKV1-39*01 F	IGKV1-39*01 F	IGKV1-39*01 F		IGKV1-39*01	IGKV1D-39*01	96.167
IGKV2-38			IGKV2-38	IGKV2-38*01 P	IGKV2-38*02 P	IGKV2-38*01 P	IGKV2-38*01 P		IGKV2-38*01	IGKV2-38*02	98.347
IGKV1-37			IGKV1-37	IGKV1-37*01 F	IGKV1-37*01 F	IGKV1-37*01 F	IGKV1-37*02 F		IGKV1-37*01	IGKV1D-37*01	95.819
IGKV2-36			IGKV2-36	IGKV2-36*01 P	IGKV2-36*01 P	IGKV2-36*01 P	IGKV2-36*02 P		IGKV2-36*01	IGKV2D-36*01	99.099
IGKV1-35			IGKV1-35	IGKV1-35*01 P	IGKV1-35*02 P	IGKV1-35*01 P	IGKV1-35*01 P		IGKV1-35*02	IGKV1D-35*01	98.955
IGKV3-34			IGKV3-34	IGKV3-34*01 P	IGKV3-34*01 P	IGKV3-34*01 P	IGKV3-34*02 P		IGKV3-34*02	IGKV3D-34*01	97.569
IGKV1-33			IGKV1-33	IGKV1-33*01 F	IGKV1-33*01 F	IGKV1-33*01 F	IGKV1-33*02 F		IGKV1-33*01	IGKV1D-33*01	95.470
IGKV1-32			IGKV1-32	IGKV1-32*01 P	IGKV1-32*02 P	IGKV1-32*03 P	IGKV1-32*04 P		IGKV1-32*04	IGKV1-32*01	97.611
IGKV3-31			IGKV3-31	IGKV3-31*01 P	IGKV3-31*01 P	IGKV3-31*01 P	IGKV3-31*02 P		IGKV3-31*02	IGKV3D-31*02	98.596
IGKV2-30			IGKV2-30	IGKV2-30*01 F		IGKV2-30*01 F	IGKV2-30*01 F		IGKV2-30*01	IGKV2-30*01	99.007
IGKV2-29			IGKV2-29	IGKV2-29*01 P		IGKV2-29*02 F	IGKV2-29*03 F		IGKV2-29*02	IGKV2D-29*02	96.026
IGKV2-28
IGKV1-27
IGKV2-26
IGKV3-25
IGKV2-24			IGKV2-24	IGKV2-24*01 F	IGKV2-24*01 F	IGKV2-24*01 F	IGKV2-24*01 F		IGKV2-24*01	IGKV2D-24*01	97.682
IGKV2-23			IGKV2-23	IGKV2-23*01 P	IGKV2-23*01 P	IGKV2-23*01 P	IGKV2-23*01 P		IGKV2-23*01	IGKV2D-23*01	99.502
IGKV1-22			IGKV1-22	IGKV1-22*01 P	IGKV1-22*01 P	IGKV1-22*01 P	IGKV1-22*01 P		IGKV1-22*01	IGKV1-22*01	98.966
IGKV6-21			IGKV6-21	IGKV6-21*01 F	IGKV6-21*01 F	IGKV6-21*01 F	IGKV6-21*01 F		IGKV6-21*01	IGKV6-21*02	99.303
IGKV3-20			IGKV3-20	IGKV3-20*01 F	IGKV3-20*01 F	IGKV3-20*01 F	IGKV3-20*01 F		IGKV3-20*01	IGKV3D-20*02	97.586
IGKV2-19			IGKV2-19	IGKV2-19*01 P	IGKV2-19*01 P	IGKV2-19*01 P	IGKV2-19*01 P		IGKV2-19*01	IGKV2D-19*01	98.678
IGKV2-18			IGKV2-18	IGKV2-18*01 P	IGKV2-18*01 P	IGKV2-18*02 P	IGKV2-18*01 P		IGKV2-18*02	IGKV2D-18*01	97.682
			IGKV6-41	IGKV6-41*01 ORF	IGKV6-41*01 ORF	IGKV6-41*01 ORF	IGKV6-41*01 ORF		IGKV6-41*01	IGKV6D-41*01	99.303
IGKV1-17			IGKV1-17	IGKV1-17*01 F	IGKV1-17*01 F	IGKV1-17*02 F	IGKV1-17*01 F		IGKV1-17*02	IGKV1-17*03	97.561
IGKV1-16			IGKV1-16			IGKV1-16*01 F			IGKV1-16*01	IGKV1D-16*01	97.561
IGKV3-15			IGKV3-15	IGKV3-15*01 F	IGKV3-15*02 F	IGKV3-15*03 F	IGKV3-15*01 F		IGKV3-15*03	IGKV3D-15*01	97.561
IGKV2-14			IGKV2-14	IGKV2-14*01 P	IGKV2-14*01 P	IGKV2-14*02 P	IGKV2-14*01 P		IGKV2-14*01	IGKV2-14*01	94.352
IGKV1-13			IGKV1-13	IGKV1-13*01 F	IGKV1-13*02 F	IGKV1-13*03 F	IGKV1-13*02 F		IGKV1-13*03	IGKV1D-13*02	97.183
IGKV1-12			IGKV1-12	IGKV1-12*01 F	IGKV1-12*01 F	IGKV1-12*02 F	IGKV1-12*03 F		IGKV1-12*02	IGKV1-12*01	98.955
IGKV3-11			IGKV3-11	IGKV3-11*01 F	IGKV3-11*01 F	IGKV3-11*01 F	IGKV3-11*01 F		IGKV3-11*01	IGKV3D-11*02	98.936
IGKV2-10			IGKV2-10	IGKV2-10*01 P	IGKV2-10*02 P	IGKV2-10*01 P	IGKV2-10*03 P		IGKV2-10*01	IGKV2-10*01	98.339
IGKV1-9
			IGKV1-42	IGKV1-42*01 F	IGKV1-42*02 P	IGKV1-42*01 F	IGKV1-42*03 F		IGKV1-42*02	IGKV1D-42*02	97.561
			IGKV1-43	IGKV1-43*01 F	IGKV1-43*02 F	IGKV1-43*03 F	IGKV1-43*04 F		IGKV1-43*02	IGKV1D-43*01	96.842
IGKV1-8			IGKV1-8	IGKV1-8*01 F	IGKV1-8*01 F	IGKV1-8*02 F	IGKV1-8*02 F		IGKV1-8*01	IGKV1-8*03	99.652
IGKV3-7			IGKV3-7	IGKV3-7*01 F	IGKV3-7*01 F	IGKV3-7*02 F	IGKV3-7*02 F		IGKV3-7*01	IGKV3D-7*01	96.207
IGKV1-6			IGKV1-6	IGKV1-6*01 F	IGKV1-6*01 F	IGKV1-6*01 F	IGKV1-6*02 F		IGKV1-6*01	IGKV1-6*01	98.596
IGKV1-5			IGKV1-5	IGKV1-5*01 F	IGKV1-5*02 P	IGKV1-5*03 F	IGKV1-5*04 F		IGKV1-5*01	IGKV1-5*01	96.350
IGKV2-4			IGKV2-4	IGKV2-4*01 P	IGKV2-4*02 P	IGKV2-4*03 P	IGKV2-4*03 P		IGKV2-4*01	IGKV2-4*01	98.675
IGKV7-3			IGKV7-3	IGKV7-3*01 F	IGKV7-3*02 F	IGKV7-3*01 F	IGKV7-3*03 P		IGKV7-3*01	IGKV7-3*01	97.659
IGKV5-2			IGKV5-2	IGKV5-2*01 F	IGKV5-2*01 F	IGKV5-2*01 F	IGKV5-2*01 F		IGKV5-2*01	IGKV5-2*01	98.606
IGKV4-1			IGKV4-1	IGKV4-1*01 F	IGKV4-1*02 P	IGKV4-1*01 F	IGKV4-1*03 F		IGKV4-1*01	IGKV4-1*02	96.721
IGKJ1			IGKJ1	IGKJ1*01 F	IGKJ1*01 F	IGKJ1*01 F	IGKJ1*01 F		IGKJ1*01	IGKJ1*01	97.368
IGKJ2			IGKJ2	IGKJ2*01 F	IGKJ2*01 F	IGKJ2*01 F	IGKJ2*01 F		IGKJ2*01	IGKJ2*01	100.000
IGKJ3			IGKJ3	IGKJ3*01 F	IGKJ3*01 F	IGKJ3*01 F	IGKJ3*01 F		IGKJ3*01	IGKJ3*01	97.368
IGKJ4			IGKJ4	IGKJ4*01 F	IGKJ4*01 F	IGKJ4*01 F	IGKJ4*01 F		IGKJ4*01	IGKJ4*01	100.000
IGKJ5			IGKJ5	IGKJ5*01 F	IGKJ5*02 F	IGKJ5*01 F	IGKJ5*02 F		IGKJ5*01	IGKJ5*01	100.000
IGKC			IGKC	IGKC*01 F	IGKC*01 F	IGKC*01 F	IGKC*01 F		IGKC*01	IGKC*01	97.508
RPIA			RPIA	RPIA	RPIA	RPIA	RPIA
	Commentaries of supplementary table 2:
	The identity percentages were obtained by sequence alignment of V-REGION, J-REGION, C-REGION using BLAST+ 2.15.0 from NCBI.
	All underlined genes in yellow are human genes absent in gorilla IGK locus:
	Genes from IGKV3D-7 to IGKV2D-40 belong to the duplicated V-CLUSTER of human IGK locus which are absents in gorilla IGK locus.
	The IGKV1-9 is present in the human proximal V-CLUSTER and absent in the distal one.
	All underlined genes in green are additional genes present in gorilla locus compared to human.
	Genes from IGKV1-44 to IGKV1-49 are named by incrementation of the last available position on human IGK locus, IGKV1D-43.
	All underlined genes in orange are genes present in gorilla locus: IGKV6-41, IGKV1-42 and IGKV1-43 compared to human IGK locus, These genes are only present the human distal V-CLUSTER (IGKV6D-41, IGKV1D-42 and IGKV1D-43).
	5' and 3' IMGT locus bornes are indicated in pink
