## Supplemental Table 3 for "Deciphering of *Gorilla gorilla gorilla* Immunoglobulin Loci in Multiple Genome Assemblies and Enrichment of IMGT Resources"

### Sheet: IGL locus
	CNV description			IGL alleles per assembly
Human IGL genes in IMGT	Human CNV position	Gorilla CNV position	Gorilla IGL genes in IMGT	Kamilah_GGO_v0 IGL alleles	Susie3 IGL alleles	NHGRI_mGorGor1-v1.1-0.2.freeze_mat IGL alleles	IMGT NHGRI_mGorGor1-v1.1-0.2.freeze_pat IGL alleles	Gorilla IGL allele	Closest human IGL allele	Best percentage of identity between gorilla and closest human IGL allele
TOP3B			TOP3B	TOP3B	TOP3B	TOP3B	TOP3B
BCRL2
			IGLV(I)-70-1	IGLV(I)-70-1*01 P	IGLV(I)-70-1*01 P	IGLV(I)-70-1*01 P	IGLV(I)-70-1*01 P
IGLV(I)-70			IGLV(I)-70	IGLV(I)-70*01 P	IGLV(I)-70*01 P	IGLV(I)-70*01 P	IGLV(I)-70*01 P	IGLV(I)-70*01	IGLV(I)-70*01	90.785
IGLV4-69			IGLV4-69	IGLV4-69*01 P	IGLV4-69*02 P	IGLV4-69*02 P	IGLV4-69*03 P	IGLV4-69*03	IGLV4-69*01	99.666
			IGLV(VII)-68-1	IGLV(VII)-68-1*01 P	IGLV(VII)-68-1*01 P	IGLV(VII)-68-1*01 P	IGLV(VII)-68-1*01 P
IGLV(I)-68			IGLV(I)-68	IGLV(I)-68*01 P	IGLV(I)-68*01 P	IGLV(I)-68*01 P	IGLV(I)-68*01 P	IGLV(I)-68*01	IGLV(I)-68*01	99.317
			IGLV1-67-1	IGLV1-67-1*01 P	IGLV1-67-1*01 P	IGLV1-67-1*01 P	IGLV1-67-1*02 P
IGLV10-67			IGLV10-67	IGLV10-67*01 P	IGLV10-67*01 P	IGLV10-67*01 P	IGLV10-67*01 P	IGLV10-67*01	IGLV10-67*01	98.983
IGLV(IV)-66-1
IGLV(V)-66
IGLV(IV)-65
IGLV(IV)-64
IGLV(I)-63
IGLV1-62			IGLV1-62	IGLV1-62*01 P	IGLV1-62*01 P	IGLV1-62*01 P	IGLV1-62*01 P	IGLV1-62*01	IGLV1-62*01	98.993
			IGLV(IV)-61-1	IGLV(IV)-61-1*01 P	IGLV(IV)-61-1*01 P	IGLV(IV)-61-1*01 P	IGLV(IV)-61-1*01 P
			IGLV(V)-61-1	IGLV(V)-61-1*01 P	IGLV(V)-61-1*01 P	IGLV(V)-61-1*01 P	IGLV(V)-61-1*01 P
IGLV8-61			IGLV8-61	IGLV8-61*01 F	IGLV8-61*02 F	IGLV8-61*02 F	IGLV8-61*02 F	IGLV8-61*01	IGLV8-61*01	98.311
IGLV(III)-60-1			IGLV(III)-60-1	IGLV(III)-60-1*01 P	IGLV(III)-60-1*02 P	IGLV(III)-60-1*03 P	IGLV(III)-60-1*04 P	IGLV(III)-60-1*01	IGLV(III)-60-1*01	98.134
IGLV4-60			IGLV4-60	IGLV4-60*01 F	IGLV4-60*01 F	IGLV4-60*01 F	IGLV4-60*01 F	IGLV4-60*01	IGLV4-60*03	98.328
			IGLV(VII)-59-1	IGLV(VII)-59-1*01 P	IGLV(VII)-59-1*01 P	IGLV(VII)-59-1*01 P	IGLV(VII)-59-1*01 P
IGLV(III)-59-1			IGLV(III)-59-1	IGLV(III)-59-1*01 P	IGLV(III)-59-1*02 P	IGLV(III)-59-1*03 P	IGLV(III)-59-1*01 P	IGLV(III)-59-1*02	IGLV(III)-59-1*02	97.931
IGLV(IV)-59			IGLV(IV)-59	IGLV(IV)-59*01 P	IGLV(IV)-59*01 P	IGLV(IV)-59*02 P	IGLV(IV)-59*02 P	IGLV(IV)-59*01	IGLV(IV)-59*02	99.013
IGLV(V)-58			IGLV(V)-58	IGLV(V)-58*01 P	IGLV(V)-58*02 P	IGLV(V)-58*01 P	IGLV(V)-58*03 P	IGLV(V)-58*01	IGLV(V)-58*01	93.519
TGFb1
IGLV6-57			IGLV6-57	IGLV6-57*01 F	IGLV6-57*01 F	IGLV6-57*01 F	IGLV6-57*01 F	IGLV6-57*01	IGLV6-57*03	99.324
IGLV(I)-56			IGLV(I)-56	IGLV(I)-56*01 P	IGLV(I)-56*01 P	IGLV(I)-56*02 P	IGLV(I)-56*01 P	IGLV(I)-56*01	IGLV(I)-56*01	98.311
IGLV(IV)-55-1			IGLV(IV)-55-1	IGLV(IV)-55-1*01 P	IGLV(IV)-55-1*01 P	IGLV(IV)-55-1*01 P	IGLV(IV)-55-1*02 P	IGLV(IV)-55-1*01	IGLV(IV)-55-1*01	98.007
IGLV11-55			IGLV11-55	IGLV11-55*01 ORF	IGLV11-55*02 ORF	IGLV11-55*03 ORF	IGLV11-55*02 ORF	IGLV11-55*03	IGLV11-55*02	98.718
IGLV10-54			IGLV10-54	IGLV10-54*01 ORF	IGLV10-54*01 ORF	IGLV10-54*01 ORF	IGLV10-54*01 ORF	IGLV10-54*01	IGLV10-54*01	98.986
IGLV(IV)-53			IGLV(IV)-53	IGLV(IV)-53*01 P	IGLV(IV)-53*02 P	IGLV(IV)-53*02 P	IGLV(IV)-53*01 P	IGLV(IV)-53*02	IGLV(IV)-53*02	99.361
VPREB1			VPREB1	VPREB1*01	VPREB1*02	VPREB1*02	VPREB1*03
IGLV5-52			IGLV5-52	IGLV5-52*01 ORF	IGLV5-52*02 P	IGLV5-52*03 ORF	IGLV5-52*04 P	IGLV5-52*03	IGLV5-52*01	99.369
IGLV1-51			IGLV1-51	IGLV1-51*01 F	IGLV1-51*02 F	IGLV1-51*02 F	IGLV1-51*02 F	IGLV1-51*01	IGLV1-51*01	98.986
IGLV1-50			IGLV1-50	IGLV1-50*01 ORF	IGLV1-50*02 ORF	IGLV1-50*03 ORF	IGLV1-50*04 P	IGLV1-50*03	IGLV1-50*01	95.318
IGLV9-49			IGLV9-49	IGLV9-49*01 F	IGLV9-49*01 F	IGLV9-49*02 F	IGLV9-49*01 F	IGLV9-49*02	IGLV9-49*02	99.054
			IGLV(I)-48-1	IGLV(I)-48-1*01 P	IGLV(I)-48-1*01 P	IGLV(I)-48-1*01 P	IGLV(I)-48-1*01 P
IGLV5-48			IGLV5-48	IGLV5-48*01 F	IGLV5-48*02 P	IGLV5-48*01 F	IGLV5-48*01 F	IGLV5-48*01	IGLV5-48*02	97.756
IGLV1-47			IGLV1-47	IGLV1-47*01 F	IGLV1-47*02 P	IGLV1-47*03 F	IGLV1-47*04 F	IGLV1-47*04	IGLV1-47*02	97.973
IGLV7-46			IGLV7-46	IGLV7-46*01 F	IGLV7-46*01 F	IGLV7-46*01 F	IGLV7-46*01 F	IGLV7-46*01	IGLV7-46*04	96.939
			IGLV(I)-45-1	IGLV(I)-45-1*01 P	IGLV(I)-45-1*02 P	IGLV(I)-45-1*02 P	IGLV(I)-45-1*03 P
IGLV5-45			IGLV5-45	IGLV5-45*01 F	IGLV5-45*01 F	IGLV5-45*01 F	IGLV5-45*01 F	IGLV5-45*01	IGLV5-45*01	97.115
IGLV1-44			IGLV1-44	IGLV1-44*01 F	IGLV1-44*02 F	IGLV1-44*02 F	IGLV1-44*03 F	IGLV1-44*02	IGLV1-44*01	99.324
IGLV7-43			IGLV7-43	IGLV7-43*01 ORF	IGLV7-43*02 ORF	IGLV7-43*01 ORF	IGLV7-43*01 ORF	IGLV7-43*01	IGLV7-43*01	97.959
IGLV(I)-42			IGLV(I)-42	IGLV(I)-42*01 P	IGLV(I)-42*01 P	IGLV(I)-42*01 P	IGLV(I)-42*02 P	IGLV(I)-42*01	IGLV(I)-42*01	96.564
IGLV(VII)-41-1
IGLV1-41
IGLV1-40
IGLV5-39
IGLV(I)-38
IGLV5-37
IGLV1-36
IGLV7-35			IGLV7-35	IGLV7-35*01 P	IGLV7-35*02 P	IGLV7-35*01 P	IGLV7-35*01 P	IGLV7-35*01	IGLV7-35*01	97.627
			IGLV(I)-34-2	IGLV(I)-34-2*01 P	IGLV(I)-34-2*01 P	IGLV(I)-34-2*01 P	IGLV(I)-34-2*01 P
ZNF280B			ZNF280B	ZNF280B	ZNF280B	ZNF280B	ZNF280B
ZNF280A			ZNF280A	ZNF280A	ZNF280A	ZNF280A	ZNF280A
PRAME			PRAME		PRAME	PRAME	PRAME
			IGLV(I)-34-1		IGLV(I)-34-1*01 P	IGLV(I)-34-1*01 P	IGLV(I)-34-1*01 P
IGLV2-34			IGLV2-34		IGLV2-34*01 P	IGLV2-34*02 P	IGLV2-34*01 P	IGLV2-34*01	IGLV2-34*01	99.663
IGLV2-33			IGLV2-33		IGLV2-33*01 F	IGLV2-33*01 F	IGLV2-33*02 F	IGLV2-33*02	IGLV2-33*03	99.663
IGLV3-32			IGLV3-32		IGLV3-32*01 ORF	IGLV3-32*02 ORF	IGLV3-32*01 ORF	IGLV3-32*01	IGLV3-32*01	99.310
IGLV3-31			IGLV3-31		IGLV3-31*01 P		IGLV3-31*01 P	IGLV3-31*01	IGLV3-31*01	98.966
IGLV3-30			IGLV3-30		IGLV3-30*01 P	IGLV3-30*01 P	IGLV3-30*01 P	IGLV3-30*01	IGLV3-30*02	98.644
BCRL4			BCRL4	BCRL4	BCRL4	BCRL4	BCRL4
POM121
GGT			GGT	GGT	GGT	GGT	GGT
GGT-REL			GGT-REL	GGT-REL	GGT-REL	GGT-REL	GGT-REL
IGLV3-29			IGLV3-29	IGLV3-29*01 P	IGLV3-29*01 P	IGLV3-29*02 P	IGLV3-29*02 P	IGLV3-29*01	IGLV3-29*01	98.571
IGLV2-28			IGLV2-28	IGLV2-28*01 P	IGLV2-28*01 P	IGLV2-28*02 P	IGLV2-28*01 P	IGLV2-28*01	IGLV2-28*01	98.596
IGLV3-27			IGLV3-27	IGLV3-27*01 F	IGLV3-27*02 F		IGLV3-27*02 F	IGLV3-27*02	IGLV3-27*01	98.944
IGLV3-26			IGLV3-26	IGLV3-26*01 P	IGLV3-26*02 P		IGLV3-26*02 P	IGLV3-26*01	IGLV3-26*01	97.232
IGLV(VI)-25-1			IGLV(VI)-25-1	IGLV(VI)-25-1*01 P	IGLV(VI)-25-1*02 P		IGLV(VI)-25-1*03 P	IGLV(VI)-25-1*02	IGLV(VI)-25-1*01	98.616
IGLV3-25		gorilla CNV1p	IGLV3-25	IGLV3-25*01 ORF	IGLV3-25*02 F		IGLV3-25*02 F	IGLV3-25*02	IGLV3-25*03	98.966
			IGLV(II)-24-5		IGLV(II)-24-5*01 P		IGLV(II)-24-5*01 P
			IGLV2-24-4		IGLV2-24-4*01 F		IGLV2-24-4*01 F
			IGLV(VI)-24-3		IGLV(VI)-24-3*01 P	IGLV(VI)-24-3*02 P	IGLV(VI)-24-3*03 P
			IGLV3-24-2		IGLV3-24-2*01 F	IGLV3-24-2*02 F	IGLV3-24-2*01 F
IGLV(II)-24-1			IGLV(II)-24-1	IGLV(II)-24-1*01 P	IGLV(II)-24-1*01 P	IGLV(II)-24-1*01 P	IGLV(II)-24-1*01 P	IGLV(II)-24-1*01	IGLV(II)-24-1*01	94.118
IGLV3-24			IGLV3-24	IGLV3-24*01 P	IGLV3-24*02 P	IGLV3-24*02 P	IGLV3-24*02 P	IGLV3-24*01	IGLV3-24*04	97.887
IGLV2-23			IGLV2-23	IGLV2-23*01 F	IGLV2-23*01 F	IGLV2-23*01 F	IGLV2-23*01 F	IGLV2-23*01	IGLV2-23*04	96.417
IGLV(VI)-22-1			IGLV(VI)-22-1	IGLV(VI)-22-1*01 P	IGLV(VI)-22-1*01 P	IGLV(VI)-22-1*01 P	IGLV(VI)-22-1*01 P	IGLV(VI)-22-1*01	IGLV(VI)-22-1*03	97.270
IGLV3-22			IGLV3-22	IGLV3-22*01 F	IGLV3-22*01 F	IGLV3-22*01 F	IGLV3-22*01 F	IGLV3-22*01	IGLV3-22*01	97.535
IGLV3-21			IGLV3-21	IGLV3-21*01 F	IGLV3-21*02 F	IGLV3-21*02 F	IGLV3-21*02 F	IGLV3-21*01	IGLV3-21*04	96.528
IGLV(I)-20			IGLV(I)-20	IGLV(I)-20*01 P	IGLV(I)-20*02 P	IGLV(I)-20*02 P	IGLV(I)-20*02 P	IGLV(I)-20*02	IGLV(I)-20*02	97.902
IGLV3-19			IGLV3-19	IGLV3-19*01 F	IGLV3-19*01 F	IGLV3-19*01 F	IGLV3-19*01 F	IGLV3-19*01	IGLV3-19*01	97.578
IGLV2-18			IGLV2-18	IGLV2-18*01 F	IGLV2-18*02 F	IGLV2-18*01 F	IGLV2-18*03 F	IGLV2-18*01	IGLV2-18*02	96.296
IGLV3-17			IGLV3-17	IGLV3-17*01 P	IGLV3-17*01 P	IGLV3-17*01 P	IGLV3-17*02 P	IGLV3-17*01	IGLV3-17*01	98.932
			IGLV(VI)-16-1	IGLV(VI)-16-1*01 P	IGLV(VI)-16-1*02 P	IGLV(VI)-16-1*03 P	IGLV(VI)-16-1*01 P
IGLV3-16			IGLV3-16	IGLV3-16*01 F	IGLV3-16*01 F	IGLV3-16*01 F	IGLV3-16*01 F	IGLV3-16*01	IGLV3-16*01	97.586
			IGLV(II)-15-1	IGLV(II)-15-1*01 P	IGLV(II)-15-1*01 P	IGLV(II)-15-1*01 P	IGLV(II)-15-1*01 P
IGLV3-15			IGLV3-15	IGLV3-15*01 P	IGLV3-15*01 P	IGLV3-15*01 P	IGLV3-15*02 P	IGLV3-15*01	IGLV3-15*01	97.544
IGLV2-14			IGLV2-14	IGLV2-14*01 F	IGLV2-14*01 F	IGLV2-14*01 F	IGLV2-14*02 F	IGLV2-14*02	IGLV2-14*03	98.990
IGLV3-13			IGLV3-13	IGLV3-13*01 P	IGLV3-13*02 P	IGLV3-13*01 P	IGLV3-13*03 P	IGLV3-13*03	IGLV3-13*01	96.820
IGLV3-12			IGLV3-12	IGLV3-12*01 F	IGLV3-12*01 F	IGLV3-12*01 F	IGLV3-12*01 F	IGLV3-12*01	IGLV3-12*02	97.5886
			IGLV(I)-11-1	IGLV(I)-11-1*01 P	IGLV(I)-11-1*02 P	IGLV(I)-11-1*02 P	IGLV(I)-11-1*03 P
IGLV2-11			IGLV2-11	IGLV2-11*01 F	IGLV2-11*01 F	IGLV2-11*01 F	IGLV2-11*01 F	IGLV2-11*01	IGLV2-11*01	97.980
			IGLV4-10-1	IGLV4-10-1*01 P	IGLV4-10-1*01 P	IGLV4-10-1*02 P	IGLV4-10-1*03 P
IGLV3-10			IGLV3-10	IGLV3-10*01 F	IGLV3-10*02 F	IGLV3-10*01 F	IGLV3-10*01 F	IGLV3-10*02	IGLV3-10*01	97.931
			IGLV(II)-9-1	IGLV(II)-9-1*01 P	IGLV(II)-9-1*01 P	IGLV(II)-9-1*01 P	IGLV(II)-9-1*01 P
IGLV3-9			IGLV3-9	IGLV3-9*01 P	IGLV3-9*02 F	IGLV3-9*01 P	IGLV3-9*02 F	IGLV3-9*02	IGLV3-9*01	98.947
IGLV2-8			IGLV2-8	IGLV2-8*01 ORF	IGLV2-8*02 ORF	IGLV2-8*01 ORF	IGLV2-8*01 ORF	IGLV2-8*01	IGLV2-8*01	96.296
			IGLV4-7-1	IGLV4-7-1*01 P	IGLV4-7-1*02 P	IGLV4-7-1*03 P	IGLV4-7-1*01 P
IGLV3-7			IGLV3-7	IGLV3-7*01 P	IGLV3-7*01 P	IGLV3-7*02 P	IGLV3-7*02 P	IGLV3-7*02	IGLV3-7*01	95.548
IGLV3-6			IGLV3-6	IGLV3-6*01 P	IGLV3-6*01 P	IGLV3-6*02 P	IGLV3-6*01 P	IGLV3-6*02	IGLV3-6*01	99.648
IGLV2-5			IGLV2-5	IGLV2-5*01 P	IGLV2-5*02 P	IGLV2-5*02 P	IGLV2-5*03 P	IGLV2-5*02	IGLV2-5*02	98.322
IGLV3-4			IGLV3-4	IGLV3-4*01 ORF	IGLV3-4*01 ORF	IGLV3-4*01 ORF	IGLV3-4*01 ORF	IGLV3-4*01	IGLV3-4*01	99.286
IGLV4-3			IGLV4-3	IGLV4-3*01 ORF	IGLV4-3*02 ORF	IGLV4-3*03 ORF	IGLV4-3*01 ORF	IGLV4-3*02	IGLV4-3*01	97.452
IGLV3-2			IGLV3-2	IGLV3-2*01 P	IGLV3-2*01 P	IGLV3-2*01 P	IGLV3-2*01 P	IGLV3-2*01	IGLV3-2*03	97.887
IGLV3-1			IGLV3-1	IGLV3-1*01 F	IGLV3-1*02 F	IGLV3-1*01 F	IGLV3-1*02 F	IGLV3-1*02	IGLV3-1*01	99.298
IGLJ1			IGLJ1	IGLJ1*01 F	IGLJ1*01 F	IGLJ1*01 F	IGLJ1*01 F	IGLJ1*01	IGLJ1*01	100.000
IGLC1			IGLC1	IGLC1*01 F	IGLC1*01 F	IGLC1*02 F	IGLC1*01 F	IGLC1*02	IGLC1*02	97.799
IGLJ2			IGLJ2	IGLJ2*01 F	IGLJ2*01 F	IGLJ2*01 F	IGLJ2*01 F	IGLJ2*01	IGLJ2*01	100.000
IGLC2			IGLC2	IGLC2*01 F	IGLC2*01 F	IGLC2*02 F	IGLC2*03 F	IGLC2*01	IGLC2*02	98.428
		gorilla CNV2p	IGLJ2A				IGLJ2A*01 F
			IGLC2A				IGLC2A*01 F
IGLJ3			IGLJ3	IGLJ3*01 F	IGLJ3*01 F	IGLJ3*01 F	IGLJ3*01 F	IGLJ3*01	IGLJ3*02	100.000
IGLC3			IGLC3	IGLC3*01 F	IGLC3*02 F	IGLC3*02 F	IGLC3*02 F	IGLC3*01	IGLC3*04	98.428
IGLJ4			IGLJ4	IGLJ4*01 ORF	IGLJ4*01 ORF	IGLJ4*01 ORF	IGLJ4*01 ORF	IGLJ4*01	IGLJ4*01	94.737
IGLC4			IGLC4	IGLC4*01 P	IGLC4*01 P	IGLC4*01 P	IGLC4*01 P	IGLC4*01	IGLC4*02	91.447
IGLJ5			IGLJ5	IGLJ5*01 ORF	IGLJ5*01 ORF	IGLJ5*02 ORF	IGLJ5*02 ORF	IGLJ5*01	IGLJ5*01	100.000
IGLC5			IGLC5	IGLC5*01 P	IGLC5*01 P	IGLC5*01 P	IGLC5*01 P	IGLC5*01	IGLC5*02	98.377
IGLJ6			IGLJ6	IGLJ6*01 F	IGLJ6*01 F	IGLJ6*01 F	IGLJ6*01 F	IGLJ6*01	IGLJ6*01	100.000
IGLC6			IGLC6	IGLC6*01 F	IGLC6*01 F	IGLC6*02 F	IGLC6*02 F	IGLC6*02	IGLC6*05	97.508
IGLJ7			IGLJ7	IGLJ7*01 F	IGLJ7*01 F	IGLJ7*01 F	IGLJ7*01 F	IGLJ7*01	IGLJ7*01	100.000
IGLC7			IGLC7	IGLC7*01 F	IGLC7*02 F	IGLC7*02 F	IGLC7*02 F	IGLC7*01	IGLC7*01	97.170
RSPH14			RSPH14	RSPH14	RSPH14	RSPH14	RSPH14
	Commentaries of supplementary table 3:
	The identity percentages were obtained by sequence alignment of V-REGION, J-REGION, C-REGION using BLAST+ 2.15.0 from NCBI.
	All underlined genes in yellow are human genes absent in gorilla IGL locus.
	The genes from IGLV3-30 to IGLV(I)-34-1 are missing in Kamilah_GGO_v0 assembly due to a big gap (47 Kb) in this region.
	All underlined genes in green are additional genes present in gorilla locus compared to human:
	The second potential gorilla CNV
	5' and 3' IMGT locus bornes are indicated in pink
