## Supplemental Table 4 for "Deciphering of *Gorilla gorilla gorilla* Immunoglobulin Loci in Multiple Genome Assemblies and Enrichment of IMGT Resources"

### Sheet: Feuil1
	Title	IMGT Web resource section	Locus or IMGT Group	Description	URL on IMGT Web site
Locus	Locus representation: for holistic (complete repertoire of IMGT reference directory genes) and individual assembly map	IMGT Repertoire	IGH	Locus representation of Western lowland gorilla (Gorilla gorilla gorilla) IGH locus on chromosome 14 (Holistic) Locus representation: western lowland gorilla (Gorilla gorilla gorilla) IGH locus on chromosome 14 assembly Kamilah_GGO_v0 Locus representation: western lowland gorilla (Gorilla gorilla gorilla) IGH locus on chromosome 14 assembly Susie3 Locus representation: western lowland gorilla (Go…	https://www.imgt.org/IMGTrepertoire/index.php?section=LocusGenes&repertoire=locus&species=Western_lowland_gorilla&group=IGH https://www.imgt.org/IMGTrepertoire/index.php?section=LocusGenes&repertoire=locus&species=Western_lowland_gorilla&group=IGH&assembly=Kamilah_GGO_v0 https://www.imgt.org/IMGTrepertoire/index.php?section=LocusGenes&repertoire=locus&species=Western_lowland_gorilla&group=IGH&ass…
			IGK	Locus representation of Western lowland gorilla (Gorilla gorilla gorilla) IGK locus on chromosome 2A (Holistic) Locus representation: western lowland gorilla (Gorilla gorilla gorilla) IGK locus on chromosome 2A assembly Kamilah_GGO_v0 Locus representation: western lowland gorilla (Gorilla gorilla gorilla) IGK locus on chromosome 2A assembly Susie3 Locus representation: western lowland gorilla (Go…	https://www.imgt.org/IMGTrepertoire/index.php?section=LocusGenes&repertoire=locus&species=Western_lowland_gorilla&group=IGK https://www.imgt.org/IMGTrepertoire/index.php?section=LocusGenes&repertoire=locus&species=Western_lowland_gorilla&group=IGK&assembly=Kamilah_GGO_v0 https://www.imgt.org/IMGTrepertoire/index.php?section=LocusGenes&repertoire=locus&species=Western_lowland_gorilla&group=IGK&ass…
			IGL	Locus representation of Western lowland gorilla (Gorilla gorilla gorilla) IGL locus on chromosome 22 (Holistic) Locus representation: western lowland gorilla (Gorilla gorilla gorilla) IGL locus on chromosome 22 assembly Kamilah_GGO_v0 Locus representation: western lowland gorilla (Gorilla gorilla gorilla) IGL locus on chromosome 22 assembly Susie3 Locus representation: western lowland gorilla (Go…	https://www.imgt.org/IMGTrepertoire/index.php?section=LocusGenes&repertoire=locus&species=Western_lowland_gorilla&group=IGL https://www.imgt.org/IMGTrepertoire/index.php?section=LocusGenes&repertoire=locus&species=Western_lowland_gorilla&group=IGL&assembly=Kamilah_GGO_v0 https://www.imgt.org/IMGTrepertoire/index.php?section=LocusGenes&repertoire=locus&species=Western_lowland_gorilla&group=IGL&ass…
	Locus delimitation: IMGT bornes	IMGT index		IMGT Borne definition	https://www.imgt.org/IMGTindex/IMGTborne.php
		IMGT Repertoire		Locus bornes: IGH locus 5' and 3' bornes Locus bornes: IGK locus 5' and 3' bornes Locus bornes: IGL locus 5' and 3' bornes	https://www.imgt.org/IMGTrepertoire/LocusGenes/bornes/bornesIGH.html https://www.imgt.org/IMGTrepertoire/LocusGenes/bornes/bornesIGK.html https://www.imgt.org/IMGTrepertoire/LocusGenes/bornes/bornesIGL.html
		IMGT Repertoire	IGH	Bornes representation in IGH locus map	not relevant for IGH
			IGK	Bornes representation in IGK locus map	https://www.imgt.org/IMGTrepertoire/index.php?section=LocusGenes&repertoire=locus&species=Western_lowland_gorilla&group=IGK&assembly=Holistic_IMGT_reference
			IGK	Bornes representation in IGL locus map	https://www.imgt.org/IMGTrepertoire/index.php?section=LocusGenes&repertoire=locus&species=Western_lowland_gorilla&group=IGL&assembly=Holistic_IMGT_reference
	Locus description: summary of localization, orientation, length and number of genes content per subgroup or set in the locus	IMGT Repertoire	IGH	Locus description: Western lowland gorilla (Gorilla gorilla gorilla) IGH	https://www.imgt.org/IMGTrepertoire/LocusGenes/locusdesc/western_lowland_gorilla/IGH/Gorgor_IGHdesc.html
			IGK	Locus description: Western lowland gorilla (Gorilla gorilla gorilla) IGK	https://www.imgt.org/IMGTrepertoire/LocusGenes/locusdesc/western_lowland_gorilla/IGK/Gorgor_IGKdesc.html
			IGL	Locus description: Western lowland gorilla (Gorilla gorilla gorilla) IGL	https://www.imgt.org/IMGTrepertoire/LocusGenes/locusdesc/western_lowland_gorilla/IGL/Gorgor_IGLdesc.html
	Locus gene order: Relative position (order) of a gene, in a locus from the 5' end of a locus to its 3' end.	IMGT Repertoire	IGH	Locus gene order: Western lowland gorilla (Gorilla gorilla gorilla) IGH locus	https://www.imgt.org/IMGTrepertoire/index.php?section=LocusGenes&repertoire=GeneOrder&species=western_lowland_gorilla&group=IGH
			IGK	Locus gene order: Western lowland gorilla (Gorilla gorilla gorilla) IGK locus	https://www.imgt.org/IMGTrepertoire/index.php?section=LocusGenes&repertoire=GeneOrder&species=western_lowland_gorilla&group=IGK
			IGL	Locus gene order: Western lowland gorilla (Gorilla gorilla gorilla) IGL locus	https://www.imgt.org/IMGTrepertoire/index.php?section=LocusGenes&repertoire=GeneOrder&species=western_lowland_gorilla&group=IGL
	CNV polymorphism:	In this article	IGH	CNV description for IGHV cluster	Section 4.1.3 Gene insertion/deletion and CNVs in IGHV cluster, and Supplementary_table_2_IGH_locus_gene_list_in_gorilla_and_human
				CNV description for IGHC cluster	Section 4.2.1 IGH C-GENE classes and subclasses characterization, and Supplementary_table_2_IGH_locus_gene_list_in_gorilla_and_human
			IGK	CNV description for IGKV cluster	Section 4.3 Gorilla and human IGK loci analysis, and Supplementary_table_3_IGK_locus_gene_list_in_gorilla_and_human
			IGL	CNV description for IGLV cluster	Section 3.3.2.1 IGLV genes cluster, and Supplementary_table_4_IGL_locus_gene_list_in_gorilla_and_human
				CNV description for IGLJ-C cluster	Section 4.2.2 IGLJ and IGLC genes, and Supplementary_table_4_IGL_locus_gene_list_in_gorilla_and_human
Assemblies	Criteria for genome assemblies selection	IMGT scientific chart		IMGT rules for quality assessment of IG and TR loci in genome assemblies	https://www.imgt.org/IMGTScientificChart/SequenceDescription/IMGTassemblyselection.html
	Localization in genome assemblies: list of genes per curated assembly in IMGT/GENE-DB	Database	IGH	Localization of IGH locus in genome assembly	https://www.imgt.org/genedb/resultPage_localizations.action?mode=localizations&collectionId=1087&regionId=55 https://www.imgt.org/genedb/resultPage_localizations.action?mode=localizations&collectionId=1087&regionId=56 https://www.imgt.org/genedb/resultPage_localizations.action?mode=localizations&collectionId=1087&regionId=70 https://www.imgt.org/genedb/resultPage_localizations.action?mode=localiz…
			IGK	Localization of IGK locus in genome assembly	https://www.imgt.org/genedb/resultPage_localizations.action?mode=localizations&collectionId=1096&regionId=60 https://www.imgt.org/genedb/resultPage_localizations.action?mode=localizations&collectionId=1096&regionId=62 https://www.imgt.org/genedb/resultPage_localizations.action?mode=localizations&collectionId=1096&regionId=66 https://www.imgt.org/genedb/resultPage_localizations.action?mode=localiz…
			IGL	Localization of IGL locus in genome assembly	https://www.imgt.org/genedb/resultPage_localizations.action?mode=localizations&collectionId=1097&regionId=75 https://www.imgt.org/genedb/resultPage_localizations.action?mode=localizations&collectionId=1097&regionId=76 https://www.imgt.org/genedb/resultPage_localizations.action?mode=localizations&collectionId=1097&regionId=72 https://www.imgt.org/genedb/resultPage_localizations.action?mode=localiz…
	Locus in genome assembly: summary of assembly caracteristics	IMGT Repertoire	IGH	Locus in genome assembly: Western lowland gorilla (Gorilla gorilla gorilla) IGH locus	https://www.imgt.org/IMGTrepertoire/index.php?section=LocusGenes&repertoire=locusAssembly&species=western_lowland_gorilla&group=IGH
			IGK	Locus in genome assembly: Western lowland gorilla (Gorilla gorilla gorilla) IGK locus	https://www.imgt.org/IMGTrepertoire/index.php?section=LocusGenes&repertoire=locusAssembly&species=western_lowland_gorilla&group=IGK
			IGL	Locus in genome assembly: Western lowland gorilla (Gorilla gorilla gorilla) IGL locus	https://www.imgt.org/IMGTrepertoire/index.php?section=LocusGenes&repertoire=locusAssembly&species=western_lowland_gorilla&group=IGL
Gene	IMGT genome database for IG and TR genes information in IMGT/GENE-DB: - IMGT gene name and definition - Chromosomal localization - For each gene: number of alleles, functionality of each allele, IMGT reference sequences and other sequences from the literature	Database	IGH	IMGT genome database for Gorilla gorilla gorilla IGH genes information in IMGT/GENE-DB	https://www.imgt.org/genedb/resultPage.action?gene.id.species=Gorilla+gorilla+gorilla&geneTypeLike=any&allele.fcode=&cloneName=&locusLike=IGH&mainLocusLike=any&cosLocusLike=any&groupLike=any&subgroup=-1&geneLike=&selection= https://www.imgt.org/IMGTrepertoire/LocusGenes/locusdesc/assembly_compare.php?species=Gorilla+gorilla+gorilla&locus=IGH
			IGK	IMGT genome database for Gorilla gorilla gorilla IGK genes information in IMGT/GENE-DB	https://www.imgt.org/genedb/resultPage.action;jsessionid=231319C1F5EE9FA86CCB1F4BDDB73E10?gene.id.species=Gorilla+gorilla+gorilla&geneTypeLike=any&allele.fcode=&cloneName=&locusLike=IGK&mainLocusLike=IGK+locus&cosLocusLike=any&groupLike=any&subgroup=-1&geneLike=&selection= https://www.imgt.org/IMGTrepertoire/LocusGenes/locusdesc/assembly_compare.php?species=Gorilla+gorilla+gorilla&locus=IGK
			IGL	IMGT genome database for Gorilla gorilla gorilla IGL genes information in IMGT/GENE-DB	https://www.imgt.org/genedb/resultPage.action;jsessionid=231319C1F5EE9FA86CCB1F4BDDB73E10?gene.id.species=Gorilla+gorilla+gorilla&geneTypeLike=any&allele.fcode=&cloneName=&locusLike=IGL&mainLocusLike=IGL+locus&cosLocusLike=any&groupLike=any&subgroup=-1&geneLike=&selection= https://www.imgt.org/IMGTrepertoire/LocusGenes/locusdesc/assembly_compare.php?species=Gorilla+gorilla+gorilla&locus=IGL
	Gene table: Synthesis of gene information with notes and references	IMGT Repertoire	IGHV	Gene table: Western lowland gorilla (Gorilla gorilla gorilla) IGHV Gene table: Western lowland gorilla (Gorilla gorilla gorilla) IGHV (clans)	https://www.imgt.org/IMGTrepertoire/index.php?section=LocusGenes&repertoire=genetable&species=Western_lowland_gorilla&group=IGHV https://www.imgt.org/IMGTrepertoire/LocusGenes/genetable/autotable.php?species=Gorilla+gorilla+gorilla&group=IGHV https://www.imgt.org/IMGTrepertoire/index.php?section=LocusGenes&repertoire=genetable&species=Western_lowland_gorilla&group=IGHV_pseudogenes https://www.img…
			IGHD	Gene table: Western lowland gorilla (Gorilla gorilla gorilla) IGHD	https://www.imgt.org/IMGTrepertoire/index.php?section=LocusGenes&repertoire=genetable&species=Western_lowland_gorilla&group=IGHD https://www.imgt.org/IMGTrepertoire/LocusGenes/genetable/autotable.php?species=Gorilla+gorilla+gorilla&group=IGHD
			IGHJ	Gene table: Western lowland gorilla (Gorilla gorilla gorilla) IGHJ	https://www.imgt.org/IMGTrepertoire/index.php?section=LocusGenes&repertoire=genetable&species=Western_lowland_gorilla&group=IGHJ https://www.imgt.org/IMGTrepertoire/LocusGenes/genetable/autotable.php?species=Gorilla+gorilla+gorilla&group=IGHJ
			IGHC	Gene table: Western lowland gorilla (Gorilla gorilla gorilla) IGHC	https://www.imgt.org/IMGTrepertoire/index.php?section=LocusGenes&repertoire=genetable&species=Western_lowland_gorilla&group=IGHC https://www.imgt.org/IMGTrepertoire/LocusGenes/genetable/autotable.php?species=Gorilla+gorilla+gorilla&group=IGHC
			IGKV	Gene table: Western lowland gorilla (Gorilla gorilla gorilla) IGKV	https://www.imgt.org/IMGTrepertoire/index.php?section=LocusGenes&repertoire=genetable&species=Western_lowland_gorilla&group=IGKV https://www.imgt.org/IMGTrepertoire/LocusGenes/genetable/autotable.php?species=Gorilla+gorilla+gorilla&group=IGKV
			IGKJ	Gene table: Western lowland gorilla (Gorilla gorilla gorilla) IGKJ	https://www.imgt.org/IMGTrepertoire/index.php?section=LocusGenes&repertoire=genetable&species=Western_lowland_gorilla&group=IGKJ https://www.imgt.org/IMGTrepertoire/LocusGenes/genetable/autotable.php?species=Gorilla+gorilla+gorilla&group=IGKJ
			IGKC	Gene table: Western lowland gorilla (Gorilla gorilla gorilla) IGKC	https://www.imgt.org/IMGTrepertoire/index.php?section=LocusGenes&repertoire=genetable&species=Western_lowland_gorilla&group=IGKC https://www.imgt.org/IMGTrepertoire/LocusGenes/genetable/autotable.php?species=Gorilla+gorilla+gorilla&group=IGKC
			IGLV	Gene table: Western lowland gorilla (Gorilla gorilla gorilla) IGLV Gene table: Western lowland gorilla (Gorilla gorilla gorilla) IGLV (clans)	https://www.imgt.org/IMGTrepertoire/index.php?section=LocusGenes&repertoire=genetable&species=Western_lowland_gorilla&group=IGLV https://www.imgt.org/IMGTrepertoire/LocusGenes/genetable/autotable.php?species=Gorilla+gorilla+gorilla&group=IGLV https://www.imgt.org/IMGTrepertoire/index.php?section=LocusGenes&repertoire=genetable&species=Western_lowland_gorilla&group=IGLV_pseudogenes https://www.img…
			IGLJ	Gene table: Western lowland gorilla (Gorilla gorilla gorilla) IGLJ	https://www.imgt.org/IMGTrepertoire/index.php?section=LocusGenes&repertoire=genetable&species=Western_lowland_gorilla&group=IGLJ https://www.imgt.org/IMGTrepertoire/LocusGenes/genetable/autotable.php?species=Gorilla+gorilla+gorilla&group=IGLJ
			IGLC	Gene table: Western lowland gorilla (Gorilla gorilla gorilla) IGLC	https://www.imgt.org/IMGTrepertoire/index.php?section=LocusGenes&repertoire=genetable&species=Western_lowland_gorilla&group=IGLC https://www.imgt.org/IMGTrepertoire/LocusGenes/genetable/autotable.php?species=Gorilla+gorilla+gorilla&group=IGLC
	Potential repertoire: Number of gene per subgroup and associated functionality (taking account allele functionality differences)	IMGT Repertoire	IGHV,IGHD, IGHJ	Potential germline repertoire: Western lowland gorilla (Gorilla gorilla gorilla) IGHV, IGHD and IGHJ genes on chromosome 14	https://www.imgt.org/IMGTrepertoire/LocusGenes/repertoires/western_lowland_gorilla/IGH/Gorgor_IGHrep.html
			IGKV, IGKJ	Potential germline repertoire: Western lowland gorilla (Gorilla gorilla gorilla) IGKV and IGKJ genes on chromosome 2A	https://www.imgt.org/IMGTrepertoire/LocusGenes/repertoires/western_lowland_gorilla/IGK/Gorgor_IGKrep.html
			IGLV, IGLJ	Potential germline repertoire: Western lowland gorilla (Gorilla gorilla gorilla) IGLV and IGLJ genes on chromosome 22	https://www.imgt.org/IMGTrepertoire/LocusGenes/repertoires/western_lowland_gorilla/IGL/Gorgor_IGLrep.html
Allele	IMGT genome database for IG and TR genes information in IMGT/GENE-DB: For each allele (if relevant): allele functionality, isolate, clone name, IMGT reference sequences and other sequences from the literature	Database	IGH	IMGT genome database for Gorilla gorilla gorilla IGH alleles information in IMGT/GENE-DB	Click on gene name to retrieve alleles information: https://www.imgt.org/genedb/resultPage.action?gene.id.species=Gorilla+gorilla+gorilla&geneTypeLike=any&allele.fcode=&cloneName=&locusLike=IGH&mainLocusLike=any&cosLocusLike=any&groupLike=any&subgroup=-1&geneLike=&selection=
			IGK	IMGT genome database for Gorilla gorilla gorilla IGK alleles information in IMGT/GENE-DB	Click on gene name to retrieve alleles information: https://www.imgt.org/genedb/resultPage.action?gene.id.species=Gorilla+gorilla+gorilla&geneTypeLike=any&allele.fcode=&cloneName=&locusLike=IGK&mainLocusLike=any&cosLocusLike=any&groupLike=any&subgroup=-1&geneLike=&selection=
			IGL	IMGT genome database for Gorilla gorilla gorilla IGL alleles information in IMGT/GENE-DB	Click on gene name to retrieve alleles information: https://www.imgt.org/genedb/resultPage.action?gene.id.species=Gorilla+gorilla+gorilla&geneTypeLike=any&allele.fcode=&cloneName=&locusLike=IGL&mainLocusLike=any&cosLocusLike=any&groupLike=any&subgroup=-1&geneLike=&selection=
	Dynamic gene tables per IMGT group and per species: For each allele: alleles alignements link, score for IMGT allele confirmation, allele functionality, allele sequences (if rearranged), transcribed and/or translated into protein , isolate, clone name, IMGT reference sequences and other sequences from the literature	IMGT Repertoire Dynamical table	IGHV	Gene table: Western lowland gorilla (Gorilla gorilla gorilla) IGHV Gene table: Western lowland gorilla (Gorilla gorilla gorilla) IGHV (clans)	https://www.imgt.org/IMGTrepertoire/index.php?section=LocusGenes&repertoire=genetable&species=Western_lowland_gorilla&group=IGHV https://www.imgt.org/IMGTrepertoire/LocusGenes/genetable/autotable.php?species=Gorilla+gorilla+gorilla&group=IGHV https://www.imgt.org/IMGTrepertoire/index.php?section=LocusGenes&repertoire=genetable&species=Western_lowland_gorilla&group=IGHV_pseudogenes https://www.img…
			IGHD	Gene table: Western lowland gorilla (Gorilla gorilla gorilla) IGHD	https://www.imgt.org/IMGTrepertoire/index.php?section=LocusGenes&repertoire=genetable&species=Western_lowland_gorilla&group=IGHD https://www.imgt.org/IMGTrepertoire/LocusGenes/genetable/autotable.php?species=Gorilla+gorilla+gorilla&group=IGHD
			IGHJ	Gene table: Western lowland gorilla (Gorilla gorilla gorilla) IGHJ	https://www.imgt.org/IMGTrepertoire/index.php?section=LocusGenes&repertoire=genetable&species=Western_lowland_gorilla&group=IGHJ https://www.imgt.org/IMGTrepertoire/LocusGenes/genetable/autotable.php?species=Gorilla+gorilla+gorilla&group=IGHJ
			IGHC	Gene table: Western lowland gorilla (Gorilla gorilla gorilla) IGHC	https://www.imgt.org/IMGTrepertoire/index.php?section=LocusGenes&repertoire=genetable&species=Western_lowland_gorilla&group=IGHC https://www.imgt.org/IMGTrepertoire/LocusGenes/genetable/autotable.php?species=Gorilla+gorilla+gorilla&group=IGHC
			IGKV	Gene table: Western lowland gorilla (Gorilla gorilla gorilla) IGKV	https://www.imgt.org/IMGTrepertoire/index.php?section=LocusGenes&repertoire=genetable&species=Western_lowland_gorilla&group=IGKV https://www.imgt.org/IMGTrepertoire/LocusGenes/genetable/autotable.php?species=Gorilla+gorilla+gorilla&group=IGKV
			IGKJ	Gene table: Western lowland gorilla (Gorilla gorilla gorilla) IGKJ	https://www.imgt.org/IMGTrepertoire/index.php?section=LocusGenes&repertoire=genetable&species=Western_lowland_gorilla&group=IGKJ https://www.imgt.org/IMGTrepertoire/LocusGenes/genetable/autotable.php?species=Gorilla+gorilla+gorilla&group=IGKJ
			IGKC	Gene table: Western lowland gorilla (Gorilla gorilla gorilla) IGKC	https://www.imgt.org/IMGTrepertoire/index.php?section=LocusGenes&repertoire=genetable&species=Western_lowland_gorilla&group=IGKC https://www.imgt.org/IMGTrepertoire/LocusGenes/genetable/autotable.php?species=Gorilla+gorilla+gorilla&group=IGKC
			IGLV	Gene table: Western lowland gorilla (Gorilla gorilla gorilla) IGLV Gene table: Western lowland gorilla (Gorilla gorilla gorilla) IGLV (clans)	https://www.imgt.org/IMGTrepertoire/index.php?section=LocusGenes&repertoire=genetable&species=Western_lowland_gorilla&group=IGLV https://www.imgt.org/IMGTrepertoire/LocusGenes/genetable/autotable.php?species=Gorilla+gorilla+gorilla&group=IGLV https://www.imgt.org/IMGTrepertoire/index.php?section=LocusGenes&repertoire=genetable&species=Western_lowland_gorilla&group=IGLV_pseudogenes https://www.img…
			IGLJ	Gene table: Western lowland gorilla (Gorilla gorilla gorilla) IGLJ	https://www.imgt.org/IMGTrepertoire/index.php?section=LocusGenes&repertoire=genetable&species=Western_lowland_gorilla&group=IGLJ https://www.imgt.org/IMGTrepertoire/LocusGenes/genetable/autotable.php?species=Gorilla+gorilla+gorilla&group=IGLJ
			IGLC	Gene table: Western lowland gorilla (Gorilla gorilla gorilla) IGLC	https://www.imgt.org/IMGTrepertoire/index.php?section=LocusGenes&repertoire=genetable&species=Western_lowland_gorilla&group=IGLC https://www.imgt.org/IMGTrepertoire/LocusGenes/genetable/autotable.php?species=Gorilla+gorilla+gorilla&group=IGLC
	Alignement of alleles: Nucleotide and amino acid alignments of V-REGION, D-REGION, J-REGION and C-REGION (F, ORF and pseudogene in frame) with nucleotide mutations and amino acid changes displayed with gaps according to the IMGT unique numbering	IMGT Repertoire	IGHV	Alignment of alleles: Western lowland gorilla (Gorilla gorilla gorilla) IGHV	https://www.imgt.org/IMGTrepertoire/Proteins/alleles/list_alleles.php?species=Gorilla%20gorilla%20gorilla&group=IGHV
			IGHD	Alignment of alleles: Western lowland gorilla (Gorilla gorilla gorilla) IGHD (with overview for D-REGION)	https://www.imgt.org/IMGTrepertoire/Proteins/alleles/list_alleles.php?species=Gorilla%20gorilla%20gorilla&group=IGHD
			IGHJ	Alignment of alleles: Western lowland gorilla (Gorilla gorilla gorilla) IGHJ (with overview for J-REGION)	https://www.imgt.org/IMGTrepertoire/Proteins/alleles/list_alleles.php?species=Gorilla%20gorilla%20gorilla&group=IGHJ
			IGHC	Alignment of alleles: Western lowland gorilla (Gorilla gorilla gorilla) IGHC	https://www.imgt.org/IMGTrepertoire/Proteins/alleles/list_alleles.php?species=Gorilla%20gorilla%20gorilla&group=IGHC
			IGKV	Alignment of alleles: Western lowland gorilla (Gorilla gorilla gorilla) IGKV	https://www.imgt.org/IMGTrepertoire/Proteins/alleles/list_alleles.php?species=Gorilla%20gorilla%20gorilla&group=IGKV
			IGKJ	Alignment of alleles: Western lowland gorilla (Gorilla gorilla gorilla) IGKJ (with overview J-REGION)	https://www.imgt.org/IMGTrepertoire/Proteins/alleles/list_alleles.php?species=Gorilla%20gorilla%20gorilla&group=IGKJ
			IGKC	Alignment of alleles: Western lowland gorilla (Gorilla gorilla gorilla) IGKC	https://www.imgt.org/IMGTrepertoire/Proteins/alleles/list_alleles.php?species=Gorilla%20gorilla%20gorilla&group=IGKC
			IGLV	Alignment of alleles: Western lowland gorilla (Gorilla gorilla gorilla) IGLV	https://www.imgt.org/IMGTrepertoire/Proteins/alleles/list_alleles.php?species=Gorilla%20gorilla%20gorilla&group=IGLV
			IGLJ	Alignment of alleles: Western lowland gorilla (Gorilla gorilla gorilla) IGLJ (with overview J-REGION)	https://www.imgt.org/IMGTrepertoire/Proteins/alleles/list_alleles.php?species=Gorilla%20gorilla%20gorilla&group=IGLJ
			IGLC	Alignment of alleles: Western lowland gorilla (Gorilla gorilla gorilla) IGLC	https://www.imgt.org/IMGTrepertoire/Proteins/alleles/list_alleles.php?species=Gorilla%20gorilla%20gorilla&group=IGLC
	IMGT Reference allele set : One sequence for each allele F, ORF and P in frame, in FASTA format which contain the V-REGION, D-REGION and J-REGION, and C-GENE exon, including gap for IMGT unique numbering	Database	IGH, IGK, IGL	IMGT reference directory in FASTA format (IG and TR)	https://www.imgt.org/vquest/refseqh.html
Sequences	IMGT Scientific chart rules: Rules for biocuration based on the IMGT-ONTOLOGY concepts	IMGT Scientific chart	IGH, IGK, IGL	IMGT Scientific chart	https://www.imgt.org/IMGTScientificChart/
	Curated sequence in IMGT/LIGM-DB: Identification, description, numbering in detail for each reference sequence and literature sequence of a locus	Database	IGH, IGK, IGL	IMGT/LIGM-DB query	https://www.imgt.org/ligmdb/
	Correspondence between IMGT internal and NCBI public accession numbers for IMGT annotated sequences locus	IMGT Repertoire	IGH, IGK, IGL	Correspondence between IMGT internal and NCBI public accession numbers	https://www.imgt.org/IMGTrepertoire/numacc.php
Protein	IMGT Protein display: Allele *01 For V-REGION, J-RERGION, C-REGION/C-EXON of each F, ORF and in frame P, according to the IMGT unique numbering with highligth amino acids polymorphism and potential N-glycosylation sites.	IMGT Repertoire	IGHV	Protein displays: western lowland gorilla (Gorilla gorilla gorilla) IGHV	https://www.imgt.org/IMGTrepertoire/Proteins/proteinDisplays.php?species=western%20lowland%20gorilla&latin=Gorilla%20gorilla%20gorilla&group=IGHV
			IGHD	Protein displays: western lowland gorilla (Gorilla gorilla gorilla) IGHD	The Protein displays of D-REGION are displayed in Alignement of alleles overview
			IGHJ	Protein displays: western lowland gorilla (Gorilla gorilla gorilla) IGHJ	https://www.imgt.org/IMGTrepertoire/Proteins/proteinDisplays.php?species=western%20lowland%20gorilla&latin=Gorilla%20gorilla%20gorilla&group=IGHJ
			IGHC	Protein displays: western lowland gorilla (Gorilla gorilla gorilla) IGHC	https://www.imgt.org/IMGTrepertoire/Proteins/proteinDisplays.php?species=western%20lowland%20gorilla&latin=Gorilla%20gorilla%20gorilla&group=IGHC
			IGKV	Protein displays: western lowland gorilla (Gorilla gorilla gorilla) IGKV	https://www.imgt.org/IMGTrepertoire/Proteins/proteinDisplays.php?species=western%20lowland%20gorilla&latin=Gorilla%20gorilla%20gorilla&group=IGKV
			IGKJ	Protein displays: western lowland gorilla (Gorilla gorilla gorilla) IGKJ	https://www.imgt.org/IMGTrepertoire/Proteins/proteinDisplays.php?species=western%20lowland%20gorilla&latin=Gorilla%20gorilla%20gorilla&group=IGKJ
			IGKC	Protein displays: western lowland gorilla (Gorilla gorilla gorilla) IGKC	https://www.imgt.org/IMGTrepertoire/Proteins/proteinDisplays.php?species=western%20lowland%20gorilla&latin=Gorilla%20gorilla%20gorilla&group=IGKC
			IGLV	Protein displays: western lowland gorilla (Gorilla gorilla gorilla) IGLV	https://www.imgt.org/IMGTrepertoire/Proteins/proteinDisplays.php?species=western%20lowland%20gorilla&latin=Gorilla%20gorilla%20gorilla&group=IGLV
			IGLJ	Protein displays: western lowland gorilla (Gorilla gorilla gorilla) IGLJ	https://www.imgt.org/IMGTrepertoire/Proteins/proteinDisplays.php?species=western%20lowland%20gorilla&latin=Gorilla%20gorilla%20gorilla&group=IGLJ
			IGLC	Protein displays: western lowland gorilla (Gorilla gorilla gorilla) IGLC	https://www.imgt.org/IMGTrepertoire/Proteins/proteinDisplays.php?species=western%20lowland%20gorilla&latin=Gorilla%20gorilla%20gorilla&group=IGLC
	Colliers de perle: Graphical 2D representations for allele *01 for V-REGION, J-RERGION, C-REGION/C-EXON	IMGT Repertoire	IGH	Colliers de Perles: western lowland gorilla (Gorilla gorilla gorilla) V-DOMAIN	https://www.imgt.org/IMGTrepertoire/2D-3Dstruct/Colliers_dyn.php?species=western%20lowland%20gorilla&latin=Gorilla%20gorilla%20gorilla&group=IGHV
				Colliers de Perles: western lowland gorilla (Gorilla gorilla gorilla) C-DOMAIN	https://www.imgt.org/IMGTrepertoire/2D-3Dstruct/Colliers_dyn.php?species=western%20lowland%20gorilla&latin=Gorilla%20gorilla%20gorilla&group=IGHC
			IGK	Colliers de Perles: western lowland gorilla (Gorilla gorilla gorilla) V-DOMAIN	https://www.imgt.org/IMGTrepertoire/2D-3Dstruct/Colliers_dyn.php?species=western%20lowland%20gorilla&latin=Gorilla%20gorilla%20gorilla&group=IGKV
				Colliers de Perles: western lowland gorilla (Gorilla gorilla gorilla) C-DOMAIN	https://www.imgt.org/IMGTrepertoire/2D-3Dstruct/Colliers_dyn.php?species=western%20lowland%20gorilla&latin=Gorilla%20gorilla%20gorilla&group=IGKC
			IGL	Colliers de Perles: western lowland gorilla (Gorilla gorilla gorilla) V-DOMAIN	https://www.imgt.org/IMGTrepertoire/2D-3Dstruct/Colliers_dyn.php?species=western%20lowland%20gorilla&latin=Gorilla%20gorilla%20gorilla&group=IGLV
				Colliers de Perles: western lowland gorilla (Gorilla gorilla gorilla) C-DOMAIN	https://www.imgt.org/IMGTrepertoire/2D-3Dstruct/Colliers_dyn.php?species=western%20lowland%20gorilla&latin=Gorilla%20gorilla%20gorilla&group=IGLC
	CDR lengths for V genes per species and locus: Repartition of subgroups according to their [CDR1-IMGT.CDR2-IMGT.CDR3-IMGT] lengths	IMGT Repertoire Dynamical table	IGH, IGK, IGL	[CDR1-IMGT.CDR2-IMGT.CDR3-IMGT] lengths for V genes per species and locus	Select a locus and species: https://www.imgt.org/IMGTrepertoire/2D-3Dstruct/FClength/cdr_home.php
	2D and 3D data curated in IMGT/3Dstructure-DB and IMGT/2Dstructure-DB	Databases	IGH, IGK, IGL	IMGT/3Dstructure-DB and IMGT/2Dstructure-DB Query page	https://www.imgt.org/3Dstructure-DB/
	IMGT/DomainDisplay tool: Provides the display of amino acid sequences from the IMGT domain	Tools	IGH, IGK, IGL	Display alignments of domains	Select a group and species: https://www.imgt.org/3Dstructure-DB/cgi/DomainDisplay.cgi
Expression cDNA	IMGT genome database for IG and TR genes information in IMGT/GENE-DB: For each gene: available annotated IMGT/LIGM-DB cDNA sequences	Database	IGH	List of available cDNA sequences per gene in IMGT/GENE-DB	https://www.imgt.org/genedb/resultPage.action?gene.id.species=Gorilla+gorilla+gorilla&geneTypeLike=any&allele.fcode=&cloneName=&locusLike=IGH&mainLocusLike=any&cosLocusLike=any&groupLike=any&subgroup=-1&geneLike=&selection=
			IGK	List of available cDNA sequences per gene in IMGT/GENE-DB	https://www.imgt.org/genedb/resultPage.action?gene.id.species=Gorilla+gorilla+gorilla&geneTypeLike=any&allele.fcode=&cloneName=&locusLike=IGK&mainLocusLike=any&cosLocusLike=any&groupLike=any&subgroup=-1&geneLike=&selection=
			IGL	List of available cDNA sequences per gene in IMGT/GENE-DB	https://www.imgt.org/genedb/resultPage.action?gene.id.species=Gorilla+gorilla+gorilla&geneTypeLike=any&allele.fcode=&cloneName=&locusLike=IGL&mainLocusLike=any&cosLocusLike=any&groupLike=any&subgroup=-1&geneLike=&selection=
	IMGT/V-QUEST, IMGT/HighV-QUEST (for sequences from NGS high throughput) and integrated IMGT/JunctionAnalysis for V-DOMAIN analysis: Tools to compare your germline or rearranged variable sequences with the IMGT/V-QUEST reference directory sets to expertise V-REGION, D-REGION, J-REGION and JUNCTION region.	Tools	IGH, IGK, IGL	Analyse your IG nucleotide sequences in IMGT/V-QUEST or IMGT/highV-QUEST	https://www.imgt.org/IMGT_vquest/input https://www.imgt.org/HighV-QUEST/
Statistics	Number of IG genes and alleles per IMGT group/ Number of IG functional (F), open reading frame (ORF) and pseudogene (P) alleles per IMGT group	Database		IMGT/GENE-DB statistics	https://www.imgt.org/genedb/stats	Statistics for Gorilla gorilla gorilla IG genes and alleles	https://www.imgt.org/genedb/stats#Gorilla%20gorilla%20gorilla
	Gene number for a locus per soubgroup or set, per assembly, and per IMGT functionality/list of alleles per subgroup or set, assembly and functionality	IMGT Repertoire		Locus gene repertoire per IMGT annotated assembly	https://www.imgt.org/IMGTrepertoire/LocusGenes/locusdesc/assembly_compare.php	Western lowland gorilla (Gorilla gorilla gorilla) IGH locus (on chromosome 14) gene repertoire per assembly	https://www.imgt.org/IMGTrepertoire/LocusGenes/locusdesc/assembly_compare.php?species=Gorilla+gorilla+gorilla&locus=IGH
